# Functional shifts of soil microbial communities associated with *Alliaria petiolata* invasion

**DOI:** 10.1101/2020.08.13.248849

**Authors:** Katherine Duchesneau, Anneke Golemiec, Robert I. Colautti, Pedro M. Antunes

**Affiliations:** Department of Biology, Queen’s University, Kingston, Ontario, K7L 3N6; Department of Biology, Algoma University, Sault Ste-Marie, Ontario, P6A 2G4

**Keywords:** *garlic mustard*, microbial function, plant–soil (below-ground) interactions, arbuscular mycorrhiza, invasion ecology, mechanisms of plant invasion

## Abstract

Soil feedback is thought to be an important contributor to the success of invasive plants. Despite evidence that invasive plants change soil microbial diversity, the functional roles of microbes impacted by invasion are still unclear. This knowledge is a critical component of our understanding of ecological mechanisms of plant invasion. Mounting evidence suggests *Alliaria petiolata* can suppress arbuscular mycorrhizal fungi (AMF) to disrupt native plant communities in controlled laboratory and greenhouse experiments, though it is less clear if allelochemicals persist under natural field conditions. Alternatively, invasive plants may accumulate pathogens that are more harmful to competitors as predicted by the Enemy of my Enemy Hypothesis (EEH). We examined changes in functional groups of soil bacteria and fungi associated with ten naturally occurring populations of *A. petiolata* using amplicon sequences (16S and ITS rRNA). To relate soil microbial communities to impacts on co-occurring plants, we measured root infections and AMF colonization. We found no changes in the diversity and abundance of AMF in plants co-occurring with *A. petiolata*, suggesting that mycorrhizal suppression in the field may not be as critical to the invasion of *A. petiolata* as implied by more controlled experiments. Instead, we found changes in pathogen community composition and marginal evidence of increase in root lesions of plants growing with *A. petiolata*, lending support to the EEH. In addition to these impacts on plant health, changes in ectomycorrhiza, and other nutrient cycling microbes may be important forces underlying the invasion of *A. petiolata* and its impact on ecosystem function.
