## Supplementary Material about microbial families 16S and ITS for "Functional shifts of soil microbial communities associated with *Alliaria petiolata* invasion"

### Sheet: Supporting_information_families
ITS families
Family	ASV per family	Mean relative abundance	Standard deviation of the relative abundance	Minimum relative abundance	Maximum relative abundance
Mortierellaceae	332	0.0879312	0.00619226	0.000194805	0.036859
Unidentified_phylum_Chytridiomycota	194	0.0248261	0.00383765	0.00054241	0.0224118
Unidentified_phylum_Ascomycota	174	0.0229763	0.00356383	0.000331309	0.0192533
Unidentified_order_Helotiales	167	0.0245071	0.00497006	0.00025974	0.0306969
Entolomataceae	153	0.0266871	0.00515146	0.000532725	0.0266667
Glomeraceae	138	0.0177241	0.00407331	0.000628832	0.0219385
Thelephoraceae	131	0.0382138	0.00858868	0.000356608	0.0437461
Nectriaceae	115	0.0245972	0.00412515	0.000552181	0.0218013
Helotiales_fam_Incertae_sedis	107	0.0204299	0.00590855	0.000764007	0.0323077
Inocybaceae	105	0.0205128	0.00909189	0.000559508	0.0580552
Agaricaceae	103	0.0160183	0.00501734	0.000456621	0.0299848
Tricholomataceae	101	0.0189776	0.00567941	0.000703334	0.0289744
Unidentified_order_Pleosporales	95	0.0131321	0.00360578	0.00078604	0.018142
Clavicipitaceae	93	0.0239616	0.00553656	0.000879226	0.0334481
Unidentified_order_Chaetothyriales	93	0.0165966	0.00614192	0.000808326	0.0374359
Bolbitiaceae	91	0.0157731	0.00447566	0.000928613	0.0245543
Unidentified_order_Agaricales	87	0.0151625	0.00518248	0.000685468	0.0327103
Helotiaceae	85	0.0106737	0.0027087	0.000499251	0.0133013
Unidentified_order_Hypocreales	73	0.009344	0.00405131	0.000549511	0.0181997
Pyronemataceae	70	0.00974147	0.00590348	0.000707436	0.034359
Spizellomycetaceae	68	0.0128855	0.00503651	0.000324675	0.0280316
Unidentified_class_Eurotiomycetes	67	0.0192227	0.00936496	0.000477498	0.0565667
Unidentified_class_Sordariomycetes	66	0.00898959	0.00537626	0.000495	0.0274359
Unidentified_class_Dothideomycetes	65	0.0077147	0.00394234	0.000304414	0.0212214
Dinomycetaceae	61	0.00762389	0.00360412	0.000550228	0.0181633
Clavariaceae	60	0.0108999	0.00511375	0.000330907	0.0206227
Hygrophoraceae	60	0.021885	0.0201004	0.000205233	0.114583
Chaetomiaceae	58	0.0220936	0.00711124	0.000328893	0.0417271
Pezizaceae	57	0.014696	0.009529	0.00123335	0.0598941
Herpotrichiellaceae	55	0.00784018	0.00451231	0.000495	0.0214135
Orbiliaceae	54	0.0056361	0.00343463	0.000550228	0.0142066
Sebacinaceae	50	0.00937713	0.00813689	0.000508066	0.0355843
Geoglossaceae	49	0.0107945	0.00609601	0.000580383	0.0307692
Pseudeurotiaceae	49	0.00886492	0.00352416	0.000923551	0.0178647
Xylariaceae	49	0.00540517	0.00361087	0.000779221	0.0163389
Rhizophlyctidaceae	48	0.00525966	0.00386471	0.000578369	0.0204661
Rhizophydiales_fam_Incertae_sedis	48	0.00837024	0.00385834	0.000904457	0.0145071
Sporormiaceae	48	0.0112513	0.00704292	0.000943248	0.0308889
Psathyrellaceae	46	0.0051143	0.00334186	0.00110046	0.020514
Rhizophydiaceae	45	0.00871696	0.00644207	0.000580383	0.0312046
Unidentified_class_Orbiliomycetes	45	0.00481638	0.00401912	0.000623587	0.0188679
Ascobolaceae	43	0.00548001	0.00592567	0.00038961	0.0351888
Cordycipitaceae	41	0.0096147	0.00894585	0.000371333	0.0444352
Lasiosphaeriaceae	41	0.00631685	0.00314435	0.000990222	0.0146271
Unidentified_order_Mortierellales	41	0.00564843	0.00495318	0.000596872	0.0215385
Unidentified_class_Tremellomycetes	38	0.00722703	0.00543757	0.0008626	0.0224004
Pluteaceae	37	0.00366994	0.00299362	0.000550228	0.010026
Powellomycetaceae	37	0.0033581	0.00281574	0.0010602	0.0137367
Hyaloscyphaceae	36	0.00338631	0.00254465	0.000820934	0.011611
Cortinariaceae	35	0.00543876	0.0054808	0.000933786	0.0282345
Cunninghamellaceae	33	0.00270352	0.00326083	0.000328893	0.0134253
Unidentified_phylum_Basidiomycota	32	0.0195738	0.0377379	0.000949217	0.203801
Unidentified_class_Chytridiomycetes	31	0.00318499	0.002209	0.000773054	0.00851401
Aspergillaceae	30	0.00843888	0.0061273	0.0013978	0.0248671
Chaetosphaeriaceae	30	0.00325335	0.00255235	0.000942396	0.00908319
Didymellaceae	29	0.00600846	0.00408765	0.00115817	0.0178292
Russulaceae	29	0.00609574	0.0104724	0.00074001	0.0384615
Unidentified_order_Polyporales	29	0.011326	0.00703033	0.000411117	0.0361538
Trichosporonaceae	27	0.00368833	0.00401432	0.00078604	0.0167852
Sclerotiniaceae	25	0.00244019	0.00236389	0.000477498	0.0115699
Stephanosporaceae	25	0.00344539	0.00314872	0.00074001	0.0117997
Unidentified_order_Auriculariales	25	0.00265048	0.00281748	0.000701536	0.0123689
Phaeosphaeriaceae	24	0.00323699	0.00525737	0.00128379	0.0258054
Kickxellaceae	23	0.00322408	0.00431148	0.000813614	0.0174024
Meruliaceae	23	0.00290672	0.00411899	0.00149348	0.013926
Unidentified_order_Spizellomycetales	23	0.00129209	0.00102868	0.0008626	0.00432937
Hypocreaceae	22	0.00351564	0.00391983	0.00293018	0.0228287
Mycosphaerellaceae	22	0.00127406	0.00172425	0.000628832	0.00679584
Strophariaceae	22	0.00329788	0.00402338	0.000513084	0.0156678
Ceratobasidiaceae	21	0.00198115	0.00262195	0.00093838	0.00929235
Gloniaceae	21	0.00620325	0.0107632	0.000625447	0.039628
Pleosporaceae	21	0.00255801	0.004049	0.000837139	0.0170388
Unidentified_class_Leotiomycetes	21	0.00389855	0.00552022	0.000879226	0.0191855
Boletaceae	20	0.00290659	0.00808432	0.000205233	0.0288402
Crepidotaceae	20	0.00220485	0.00230452	0.00102617	0.00847254
Myxotrichaceae	19	0.00229001	0.00265608	0.000844156	0.0119126
Unidentified_class_Agaricomycetes	19	0.0019256	0.00239799	0.000844001	0.0116279
Diaporthaceae	18	0.00221439	0.0027362	0.00187076	0.0145138
Piskurozymaceae	18	0.00544552	0.00415021	0.00272727	0.0181943
Umbelopsidaceae	18	0.00307587	0.00447494	0.000867553	0.0157703
Unidentified_class_Lecanoromycetes	18	0.00174403	0.00283818	0.000837139	0.0100011
Unidentified_phylum_Rozellomycota	18	0.00113281	0.00167078	0.000424448	0.00636364
Cucurbitariaceae	17	0.00188051	0.00298193	0.00143249	0.0118566
Hypocreales_fam_Incertae_sedis	17	0.00172887	0.00184694	0.00127016	0.00702403
Plectosphaerellaceae	17	0.00215196	0.00226161	0.00129579	0.00788118
Sarcosomataceae	17	0.00194438	0.00216859	0.00111901	0.00773026
Unidentified_order_Orbiliales	17	0.00142969	0.00213856	0.00042793	0.00795141
Geastraceae	16	0.00107531	0.00265722	0.000536097	0.0105552
Mucoraceae	16	0.000679139	0.000742502	0.000714796	0.00298178
Piptocephalidaceae	16	0.000754963	0.000808067	0.000773054	0.00394782
Elaphomycetaceae	15	0.0035267	0.00742654	0.00156397	0.0245529
Hydnodontaceae	15	0.00213	0.00455287	0.000693001	0.0194368
Hymenogastraceae	15	0.00705345	0.012947	0.000808326	0.0759386
Lophiostomataceae	15	0.00108267	0.00173182	0.000904457	0.00718577
Serendipitaceae	15	0.00114886	0.00164245	0.00074001	0.00613801
Steccherinaceae	15	0.000816897	0.00103032	0.000855859	0.00452788
Unidentified_order_Pezizales	15	0.00203758	0.00367182	0.00149163	0.0127273
Unidentified_phylum_Glomeromycota	15	0.00208441	0.00376638	0.00115113	0.0130519
Clavulinaceae	14	0.00238475	0.00935972	0.00108746	0.0344702
Hydnangiaceae	14	0.00299705	0.00815021	0.000764007	0.0276163
Melanogastraceae	14	0.00155265	0.00217078	0.00106545	0.00937562
Amphisphaeriaceae	13	0.00171364	0.0024311	0.000771724	0.00979681
Atheliaceae	13	0.00310415	0.00766299	0.00120892	0.0236598
Lipomycetaceae	13	0.00162878	0.00268906	0.000954996	0.00943396
Lycoperdaceae	13	0.00146214	0.00219329	0.00164187	0.00789257
Tremellaceae	13	0.000572509	0.0009699	0.000864644	0.004059
Unidentified_order_Saccharomycetales	13	0.00172519	0.00353271	0.000764007	0.0117237
Unidentified_order_Trechisporales	13	0.00173273	0.00404028	0.000779484	0.0136155
Aureobasidiaceae	12	0.00186397	0.00336469	0.000714286	0.0139718
Bionectriaceae	12	0.00391828	0.00359903	0.00118845	0.0152761
Cladosporiaceae	12	0.00124724	0.00229924	0.000935381	0.00920486
Claroideoglomeraceae	12	0.00137249	0.00380146	0.000893495	0.0103247
Geminibasidiaceae	12	0.00381049	0.0118037	0.00318716	0.0384293
Schizoporaceae	12	0.000547393	0.000880222	0.000909091	0.00370427
Sporidiobolaceae	12	0.000665026	0.00127875	0.000678012	0.00491614
Trichocomaceae	12	0.00107603	0.00172509	0.00161665	0.00683237
Unidentified_order_Onygenales	12	0.00132556	0.00390399	0.000328893	0.010589
Dermateaceae	11	0.000813954	0.00266094	0.000855859	0.00912916
Sclerodermataceae	11	0.00164538	0.00662351	0.000783392	0.0151606
Sordariales_fam_Incertae_sedis	11	0.00156353	0.00332796	0.000792001	0.0115002
Stachybotryaceae	11	0.000919024	0.00240977	0.000514933	0.00822562
Tuberaceae	11	0.00314623	0.0124415	0.00153925	0.0359219
Unidentified_order_Branch06	11	0.00125012	0.00259515	0.00114155	0.00847254
Alphamycetaceae	10	0.00120161	0.00247998	0.00135511	0.00769231
Chytridiaceae	10	0.000861797	0.00152266	0.00144592	0.00549511
Cystofilobasidiaceae	10	0.0010829	0.00295763	0.000625447	0.0100967
Helvellaceae	10	0.00135214	0.00237672	0.00218256	0.00913621
Phallaceae	10	0.000755836	0.00130824	0.00127684	0.00482488
Rutstroemiaceae	10	0.000539212	0.00111031	0.000718317	0.00440842
Trichomeriaceae	10	0.00189616	0.00341026	0.00147874	0.0114828
Tubeufiaceae	10	0.000755744	0.00186186	0.000881416	0.00603901
Unidentified_class_GS14	10	0.0012501	0.00264269	0.00131883	0.0101601
Unidentified_order_Capnodiales	10	0.00093447	0.00301533	0.000357398	0.00954176
Unidentified_order_GS11	10	0.000645166	0.00146532	0.000639437	0.00484829
Unidentified_order_Tremellales	10	0.00110954	0.0034726	0.00118845	0.0101333
Bulleribasidiaceae	9	0.00062111	0.00151237	0.00140757	0.00533469
Fenestellaceae	9	0.00166668	0.00293396	0.00312855	0.0130624
Microstromatales_fam_Incertae_sedis	9	0.00111058	0.00262955	0.00170648	0.00954019
Sporocadaceae	9	0.00132978	0.00285834	0.00136364	0.0104779
Unidentified_class_Microbotryomycetes	9	0.000701729	0.00191911	0.000804146	0.00656866
Unidentified_order_Leucosporidiales	9	0.00162552	0.01032	0.00136155	0.031767
Amanitaceae	8	0.0010356	0.00345395	0.00133627	0.00963436
Glomerellaceae	8	0.000675617	0.00226868	0.00135823	0.00719367
Pleomassariaceae	8	0.000917366	0.00180431	0.00235178	0.00780305
Unidentified_order_GS16	8	0.000293693	0.000688352	0.000552181	0.00249626
Unidentified_order_Sebacinales	8	0.000904709	0.00302439	0.00230524	0.0114828
Halosphaeriaceae	7	0.000517848	0.00245719	0.00135602	0.00813066
Malasseziaceae	7	0.000238299	0.000593249	0.000584416	0.00237304
Melanommataceae	7	0.00102062	0.00235283	0.00370005	0.0101601
Ophiocordycipitaceae	7	0.000475538	0.00190516	0.000610211	0.00558088
Polyporaceae	7	0.000380839	0.00127456	0.000949217	0.00431856
Unidentified_order_Basidiobolales	7	0.000303797	0.000934206	0.000685468	0.00359159
Unidentified_order_Botryosphaeriales	7	0.00050894	0.00123893	0.000570573	0.00430866
Unidentified_order_Lecanorales	7	0.000785962	0.00305152	0.00101868	0.00926069
Unidentified_order_Sordariales	7	0.000532681	0.00223825	0.000879217	0.00684852
Unidentified_order_Sporidiobolales	7	0.000736744	0.00263548	0.00088349	0.00801037
Unidentified_order_Xylariales	7	0.000362329	0.0013428	0.000649351	0.00447488
Unidentified_phylum_Blastocladiomycota	7	0.00054764	0.00295714	0.00054241	0.00824596
Exidiaceae	6	0.000589792	0.00276774	0.00123229	0.00879765
Filobasidiaceae	6	0.000506275	0.00246612	0.001089	0.00750704
Kondoaceae	6	0.00081545	0.00338249	0.00197368	0.0105556
Leucosporidiaceae	6	0.000511367	0.00158637	0.00197336	0.00600777
Melanconidaceae	6	0.000770428	0.00121372	0.00342973	0.00702403
Onygenaceae	6	0.000297904	0.000824734	0.001089	0.00287782
Pleurotaceae	6	0.000369807	0.00249986	0.000986842	0.00740132
Saccharomycetales_fam_Incertae_sedis	6	0.000605644	0.00298355	0.00101041	0.00876903
Unidentified_class_GS17	6	0.000211524	0.00087361	0.000357398	0.00269934
Unidentified_order_Rhizophydiales	6	0.000473465	0.00245882	0.000661813	0.00675325
Auriscalpiaceae	5	0.000925924	0.00207856	0.003861	0.00920901
Beltraniaceae	5	0.000202118	0.000659936	0.000594001	0.00241244
Borealophlyctidaceae	5	0.000470497	0.00120065	0.0018471	0.00472579
Cantharellales_fam_Incertae_sedis	5	0.000267771	0.00156842	0.000684932	0.00453623
Chaetomellaceae	5	0.000774398	0.00143017	0.00265025	0.00654767
Chrysozymaceae	5	0.000166218	0.000685231	0.000594001	0.00210461
Corticiaceae	5	0.000544074	0.00343807	0.00121249	0.00830455
Dothideaceae	5	0.000546606	0.00177204	0.00188479	0.00638421
Dothideomycetes_fam_Incertae_sedis	5	0.000540501	0.00446953	0.000943174	0.00987013
Lophiotremataceae	5	0.000478217	0.00130943	0.0025723	0.00589484
Marasmiaceae	5	0.000479007	0.00282904	0.00132523	0.00687606
Meripilaceae	5	0.000439044	0.00348799	0.00120892	0.00928463
Minutisphaeraceae	5	0.000313543	0.000991296	0.000479578	0.00366126
Phaeomoniellaceae	5	0.000628127	0.00267062	0.00197869	0.00795211
Protrudomycetaceae	5	0.00110857	0.00414585	0.00339118	0.0136087
Schizoparmaceae	5	0.000559065	0.00213106	0.00143663	0.00713073
Suillaceae	5	0.000922583	0.0070717	0.00135551	0.0158835
Unidentified_class_Cystobasidiomycetes	5	0.000352647	0.000979874	0.00121249	0.00379687
Unidentified_order_Endogonales	5	0.000381506	0.00178818	0.00144592	0.00581755
Unidentified_order_GS24	5	0.000415505	0.00114626	0.00149348	0.00439613
Xenasmataceae	5	0.000456084	0.00121921	0.00196624	0.00489435
Calcarisporiellaceae	4	0.000305897	0.00177408	0.000671254	0.00491884
Diversisporaceae	4	0.00038735	0.00446908	0.00110436	0.0105195
Exobasidiaceae	4	0.000217746	0.000904652	0.00102987	0.00313357
Leotiaceae	4	0.000233272	0.000318251	0.00209489	0.00279559
Lichtheimiaceae	4	0.000179253	0.000725922	0.000706797	0.00220713
Lyophyllaceae	4	0.000404897	0.00116264	0.00262706	0.00547388
Massariaceae	4	0.000471305	0.00520694	0.000649351	0.0117062
Mucoromycotina_fam_Incertae_sedis	4	0.00062383	0.00574155	0.00127684	0.0121684
Omphalotaceae	4	0.000664363	0.00529225	0.0008626	0.0112508
Orbiliales_fam_Incertae_sedis	4	0.000467981	0.00358429	0.000881316	0.00952623
Physalacriaceae	4	0.000176197	0.000624056	0.000942396	0.0024296
Reticulascaceae	4	0.000106827	0.000574186	0.000396	0.00174115
Teratosphaeriaceae	4	0.000227972	0.000709064	0.00147874	0.00319635
Unidentified_order_GS10	4	0.000200185	0.00191295	0.000410467	0.00477154
Unidentified_order_GS34	4	0.000569133	0.00559445	0.00196934	0.0139637
Unidentified_order_Venturiales	4	0.000473895	0.00259523	0.00222003	0.00750966
Venturiaceae	4	0.000153835	0.000859953	0.000879217	0.00280136
Wiesneriomycetaceae	4	0.000441409	0.00140483	0.00313226	0.00583591
Archaeorhizomycetaceae	3	0.000311159	0.00404568	0.00135551	0.00878822
Botryosphaeriaceae	3	0.000243786	0.00166392	0.00133627	0.00435065
Cystobasidiaceae	3	0.00059995	0.00510308	0.00102185	0.0109006
Diatrypaceae	3	0.000131836	0.00124429	0.00039302	0.00282914
Lachnocladiaceae	3	0.000197471	0.000196355	0.00242498	0.00281514
Microascaceae	3	8.87e-05	0.000322392	0.000935381	0.00154733
Microbotryomycetes_fam_Incertae_sedis	3	0.000136886	0.000937561	0.000745813	0.00243761
Myrmecridiaceae	3	8.6e-05	0.000326786	0.000844156	0.00149348
Onygenales_fam_Incertae_sedis	3	0.000541176	0.00696609	0.00271337	0.0152395
Podoscyphaceae	3	0.000153922	0.000663975	0.00141457	0.00273973
Rhizopogonaceae	3	5.97e-05	7.73e-05	0.000706797	0.000844001
Sclerococcales_fam_Incertae_sedis	3	0.000182629	0.000272405	0.00218955	0.0027281
Sonoraphlyctidaceae	3	8.15e-05	0.000420798	0.000707285	0.00153925
Tetragoniomycetaceae	3	0.000677424	0.00380762	0.00464231	0.0114367
Trichomonascaceae	3	0.00033281	0.000729902	0.00373851	0.00519481
Unidentified_class_Pezizomycetes	3	8.69e-05	0.000760098	0.000659413	0.00203404
Unidentified_order_Diaporthales	3	0.000210768	0.00060076	0.00212231	0.00323149
Unidentified_order_GS07	3	0.000129512	0.00121709	0.000686577	0.00306531
Unidentified_order_GS23	3	0.000109382	0.000945021	0.000594228	0.00246753
Unidentified_order_GS27	3	0.000692793	0.00715181	0.000993926	0.0137881
Unidentified_order_Microascales	3	0.000438086	0.00376891	0.00168831	0.00904456
Xylariales_fam_Incertae_sedis	3	0.000200711	0.00114072	0.00153863	0.00382003
Acaulosporaceae	2	3.62e-05	0.000189812	0.000588998	0.000857432
Amylocorticiaceae	2	0.000769851	0.00356845	0.0128738	0.0179203
Auriculariaceae	2	0.000183403	0.000552878	0.00327712	0.004059
Brachybasidiaceae	2	0.000100978	0.000195939	0.001881	0.0021581
Bulleraceae	2	0.000125951	0.000418779	0.0022229	0.00281514
Catenariaceae	2	0.000247019	0.00254025	0.00314416	0.00673661
Cephalothecaceae	2	8.75e-05	0.00010003	0.00167852	0.00181999
Ceratostomataceae	2	6.97e-05	0.000246535	0.00122042	0.00156908
Coniothyriaceae	2	0.000129644	0.00118009	0.00175844	0.00342734
Dactylosporaceae	2	0.000215535	0.000979872	0.00361783	0.00500357
Didymosphaeriaceae	2	6.15e-05	0.000587501	0.000813614	0.00164447
Fomitopsidaceae	2	0.000121813	0.00248653	0.000678012	0.0041945
Ganodermataceae	2	0.000286561	0.000824796	0.005148	0.00631444
Gautieriaceae	2	5.53e-05	0.000242578	0.000933786	0.00127684
Gnomoniaceae	2	0.00027093	0.00140241	0.00442695	0.00641026
Gomphaceae	2	0.000256993	0.00217999	0.00359838	0.00668134
Hebelomataceae	2	0.000104606	0.000369803	0.00183063	0.00235361
Holtermanniales_fam_Incertae_sedis	2	0.000100449	0.000697727	0.00151561	0.00250235
Hydnaceae	2	0.000101405	0.000442987	0.00171487	0.00234134
Hymenochaetales_fam_Incertae_sedis	2	0.000120301	0.000430192	0.00210184	0.00271022
Leptosphaeriaceae	2	5.74e-05	0.000662937	0.000679117	0.00161665
Manglicolaceae	2	3.48e-05	0.000122439	0.000608828	0.000781983
Morchellaceae	2	9.75e-05	0.000553223	0.00155897	0.00234134
Mrakiaceae	2	0.000184954	0.000820555	0.00311886	0.00427929
Mycenaceae	2	8.97e-05	0.000261593	0.00160829	0.00197824
Myriangiales_fam_Incertae_sedis	2	5.5e-05	0.000555943	0.000707285	0.00149351
Mytilinidiaceae	2	9.91e-05	2.18e-05	0.00196624	0.001997
Phaffomycetaceae	2	0.00108489	0.00932626	0.0151032	0.0282925
Planistromellaceae	2	8.15e-05	9.57e-05	0.00156224	0.00169764
Pterulaceae	2	0.000101304	0.00130902	0.00110046	0.00295169
Rhynchogastremataceae	2	0.00015915	0.00150006	0.00212231	0.00424371
Sarcoscyphaceae	2	0.000366056	0.0015065	0.00625587	0.00838638
Syzygosporaceae	2	5.56e-05	0.000522095	0.000742666	0.00148102
Terramycetaceae	2	0.000103626	0.00147975	0.00102617	0.00311886
Thelebolaceae	2	0.000128173	0.000195838	0.00242498	0.00270193
Trematosphaeriaceae	2	0.000276025	0.000470407	0.00518786	0.00585312
Tulasnellaceae	2	0.000106126	0.00198435	0.000719367	0.00352566
Unidentified_class_Agaricostilbomycetes	2	0.000333267	6.68e-05	0.00661813	0.00671254
Unidentified_order_Chaetosphaeriales	2	0.000102414	0.001182	0.00121249	0.00288409
Unidentified_order_Cystofilobasidiales	2	8.01e-05	0.000101034	0.00153139	0.00167428
Unidentified_order_Glomerales	2	0.000213358	0.00369952	0.00165121	0.00688312
Unidentified_order_GS21	2	0.00059422	0.000243846	0.011712	0.0120568
Unidentified_order_Russulales	2	0.000540793	0.00129242	0.00990199	0.0117297
Unidentified_phylum_Mortierellomycota	2	0.000265055	0.00330794	0.00296204	0.00764017
Urocystidaceae	2	0.000262813	0.000357364	0.00500357	0.00550896
Ustilaginaceae	2	7.91e-05	0.000926493	0.000927181	0.00223744
Ustilentylomataceae	2	5.22e-05	4.4e-05	0.00101215	0.00107437
Valsariaceae	2	6.42e-05	2.02e-05	0.00127016	0.0012987
Acrospermales_fam_Incertae_sedis	1	2.48e-05	NA	0.000993926	0.000993926
Ascosphaeraceae	1	9.75e-05	NA	0.00389944	0.00389944
Boletales_fam_Incertae_sedis	1	0.000100688	NA	0.00402752	0.00402752
Boletinellaceae	1	1.4e-05	NA	0.000559508	0.000559508
Boliniales_fam_Incertae_sedis	1	3.77e-05	NA	0.001509	0.001509
Caliciaceae	1	4.13e-05	NA	0.00165055	0.00165055
Capnodiales_fam_Incertae_sedis	1	7.97e-05	NA	0.00318716	0.00318716
Cyphellophoraceae	1	4.29e-05	NA	0.00171769	0.00171769
Endochytriaceae	1	1.18e-05	NA	0.000471624	0.000471624
Extremaceae	1	1.81e-05	NA	0.000722961	0.000722961
Gymnoascaceae	1	3.74e-05	NA	0.00149775	0.00149775
Helicobasidiaceae	1	8.71e-05	NA	0.0034823	0.0034823
Hygrophoropsidaceae	1	7.14e-05	NA	0.00285714	0.00285714
Hymenochaetaceae	1	5.52e-05	NA	0.00220779	0.00220779
Lecanoraceae	1	1.53e-05	NA	0.000610211	0.000610211
Lichinaceae	1	1.43e-05	NA	0.000570573	0.000570573
Microbotryaceae	1	4.52e-05	NA	0.00180789	0.00180789
Olpidiaceae	1	1.73e-05	NA	0.000693001	0.000693001
Parabambusicolaceae	1	0.000172009	NA	0.00688035	0.00688035
Paraglomeraceae	1	5.07e-05	NA	0.00202937	0.00202937
Paxillaceae	1	2.47e-05	NA	0.000986842	0.000986842
Peniophoraceae	1	7.83e-05	NA	0.00313226	0.00313226
Periconiaceae	1	6.06e-05	NA	0.00242498	0.00242498
Phacidiaceae	1	8.37e-05	NA	0.00334855	0.00334855
Physciaceae	1	6.49e-05	NA	0.0025974	0.0025974
Pleosporales_fam_Incertae_sedis	1	3.41e-05	NA	0.00136364	0.00136364
Porotheleaceae	1	6.17e-05	NA	0.0024671	0.0024671
Saccharomycopsidaceae	1	6.88e-05	NA	0.00275114	0.00275114
Schizophyllaceae	1	0.000117297	NA	0.0046919	0.0046919
Sordariaceae	1	0.000107143	NA	0.00428571	0.00428571
Taphrinaceae	1	1.95e-05	NA	0.000779221	0.000779221
Teloschistaceae	1	0.000115113	NA	0.00460451	0.00460451
Testudinaceae	1	2.85e-05	NA	0.00114115	0.00114115
Tremellodendropsidaceae	1	0.000504181	NA	0.0201672	0.0201672
Unidentified_order_Acarosporales	1	3.39e-05	NA	0.00135511	0.00135511
Unidentified_order_Boletales	1	1.64e-05	NA	0.000657787	0.000657787
Unidentified_order_Chytridiales	1	0.000173093	NA	0.00692372	0.00692372
Unidentified_order_Erythrobasidiales	1	5.71e-05	NA	0.00228311	0.00228311
Unidentified_order_Eurotiales	1	3.57e-05	NA	0.00142959	0.00142959
Unidentified_order_GS08	1	3.9e-06	NA	0.000155897	0.000155897
Unidentified_order_GS25	1	3.56e-05	NA	0.00142383	0.00142383
Unidentified_order_GS36	1	1.8e-05	NA	0.000718317	0.000718317
Unidentified_order_Hysteriales	1	1.52e-05	NA	0.000606244	0.000606244
Unidentified_order_Monoblepharidales	1	1.92e-05	NA	0.000769231	0.000769231
Unidentified_order_Rhytismatales	1	1.02e-05	NA	0.000406807	0.000406807
Unidentified_phylum_Cercozoa	1	6.17e-06	NA	0.00024667	0.00024667
Unidentified_phylum_Entorrhizomycota	1	0.000141098	NA	0.00564392	0.00564392
Verrucariaceae	1	3.18e-05	NA	0.00127301	0.00127301
16S families
Family	ASV per family	Mean relative abundance	Standard deviation of the relative abundance	Minimum relative abundance	Maximum relative abundance
Unidentified_phylum_Acidobacteria_class_Subgroup 6	280	0.0826906	0.00848619	0.000635295	0.056145
Unidentified_order_Gaiellales	271	0.0601383	0.00465402	0.000358026	0.0341232
Nitrosomonadaceae	179	0.0382902	0.00499917	0.000734173	0.0295424
Gemmatimonadaceae	171	0.0209456	0.00383146	0.000181513	0.0274882
Xanthobacteraceae	129	0.0491493	0.007366	0.000181455	0.043956
67-14	104	0.0327111	0.00906342	0.000726066	0.0772879
Chitinophagaceae	101	0.0180937	0.00430413	0.000242131	0.0271998
Pedosphaeraceae	100	0.0221129	0.00708228	0.00103724	0.0411966
Unidentified_phylum_Latescibacteria	98	0.0132055	0.00451446	0.000453782	0.0260971
Chthoniobacteraceae	88	0.0322797	0.00947002	0.000311171	0.0945437
Solibacteraceae (Subgroup 3)	75	0.0119887	0.00520373	0.000311171	0.0335399
metagenome	74	0.0115004	0.005842	0.000209263	0.0387722
Unidentified_order_IMCC26256	73	0.0126677	0.00419741	0.000864014	0.0213599
Gaiellaceae	64	0.0147949	0.00564466	0.00129602	0.0283485
Unidentified_phylum_Planctomycetes_class_OM190	64	0.0061105	0.00321677	0.000311171	0.0184168
Burkholderiaceae	62	0.0144996	0.00494669	0.00107132	0.0311671
Unidentified_phylum_Actinobacteria_class_MB-A2-108	62	0.011635	0.00360535	0.000363033	0.0184508
Microscillaceae	61	0.00819027	0.00251018	0.000650957	0.0152935
Unidentified_phylum_Chloroflexi_class_KD4-96	60	0.0274792	0.00662866	0.000708617	0.0443816
Sphingomonadaceae	59	0.0124445	0.00492818	0.0010203	0.0239512
Pyrinomonadaceae	56	0.0200294	0.00665419	0.000434806	0.0360684
Gemmataceae	55	0.00808238	0.00446787	0.000162739	0.0232713
Unidentified_phylum_Acidobacteria_class_Subgroup 22	54	0.0106181	0.00531748	0.000292931	0.0367521
Blastocatellaceae	50	0.0112707	0.00550029	0.000976435	0.024704
TRA3-20	50	0.0120985	0.00681325	0.00110663	0.0348782
Pirellulaceae	49	0.00729998	0.00385753	0.000144002	0.0165631
Solirubrobacteraceae	48	0.0181924	0.00989638	0.00198542	0.0518707
WD2101 soil group	46	0.00594	0.00388315	0.000862186	0.0208894
Nitrososphaeraceae	45	0.0110047	0.00572637	0.000873629	0.0352394
SC-I-84	45	0.00807916	0.00361827	0.0014972	0.0188034
Nitrospiraceae	43	0.00863259	0.0048698	0.000622967	0.0224344
Unidentified_phylum_Chloroflexi_class_TK10	41	0.00578007	0.00495137	0.000683505	0.0253989
Steroidobacteraceae	39	0.00802167	0.00365673	0.0010891	0.0164963
bacteriap25	38	0.00846841	0.00565067	0.000288005	0.0381043
Unidentified_order_Rokubacteriales	36	0.0169667	0.00615138	0.00104835	0.0327962
Acidothermaceae	33	0.00812591	0.00554895	0.000689465	0.0286791
Nocardioidaceae	33	0.00619234	0.00345616	0.00255102	0.0162408
Phycisphaeraceae	33	0.00166328	0.00153795	0.000413779	0.00651254
Unidentified_order_Subgroup 7	33	0.00751904	0.00503405	0.00206533	0.0213255
Unknown Family	33	0.0090123	0.00539182	0.000968523	0.0199928
Unidentified_order_S085	31	0.00622788	0.00485762	0.00107408	0.0214669
Haliangiaceae	28	0.00963468	0.00686403	0.00103724	0.0270594
Unidentified_phylum_Acidobacteria_class_Subgroup 17	28	0.0104407	0.0103214	0.00130191	0.0377573
Pseudonocardiaceae	27	0.00770267	0.004938	0.00160541	0.0195376
Unidentified_order_11-24	26	0.00393641	0.00378332	0.00102564	0.0158177
Sandaracinaceae	25	0.00302397	0.00245609	0.000943888	0.00966825
Hyphomicrobiaceae	24	0.00748965	0.00643966	0.00153046	0.0268376
Thermoanaerobaculaceae	24	0.00331127	0.00472052	0.0011075	0.0215385
Unidentified_order_Acidobacteriales	24	0.00492468	0.00558105	0.00103828	0.0270993
Unidentified_order_Elsterales	24	0.00333817	0.00338887	0.00209162	0.0131814
Unidentified_order_Subgroup 2	24	0.00302072	0.00212714	0.000969289	0.0103059
Unidentified_order_NB1-j	23	0.00284637	0.00310306	0.000864014	0.0127588
Saprospiraceae	22	0.00343528	0.0040263	0.000668258	0.0182757
Unidentified_phylum_Chloroflexi_class_OLB14	22	0.00323195	0.00290066	0.00127059	0.0133333
Xanthomonadaceae	22	0.00445355	0.00364903	0.00248984	0.0147094
Caulobacteraceae	21	0.00436814	0.00407928	0.00197722	0.014438
Rhodanobacteraceae	21	0.00553323	0.0079776	0.00133172	0.0307374
Unidentified_order_PLTA13	21	0.00465545	0.00461359	0.000517331	0.0218009
Unidentified_order_Saccharimonadales	21	0.00151785	0.00221133	0.00016592	0.00753946
Xiphinematobacteraceae	21	0.00525787	0.00461666	0.000423122	0.0159557
Opitutaceae	20	0.00380143	0.00480597	0.00181516	0.017256
Pseudomonadaceae	20	0.00518947	0.00552517	0.00287595	0.0239316
Reyranellaceae	20	0.0045427	0.00424317	0.0011075	0.0204648
Rhizobiaceae	20	0.00431869	0.00470186	0.00117335	0.0179269
Rubrobacteriaceae	20	0.00458209	0.00208974	0.000174726	0.0104875
Methyloligellaceae	19	0.00775745	0.0062471	0.000960015	0.024448
Mycobacteriaceae	19	0.0116696	0.00604605	0.000227835	0.0352288
Unidentified_phylum_Acidobacteria_class_Subgroup 5	19	0.00544548	0.00437212	0.00481168	0.0241677
Unidentified_phylum_Chloroflexi_class_JG30-KF-CM66	19	0.00195222	0.00241923	0.000408404	0.011453
AKYH767	18	0.00118944	0.00250594	0.000470765	0.0116239
BIrii41	18	0.00317425	0.00325978	0.00199758	0.0139347
Intrasporangiaceae	18	0.00346246	0.00367825	0.00276807	0.0157269
Unidentified_order_Microtrichales	18	0.00471215	0.00662487	0.00399516	0.0265966
A21b	17	0.00305358	0.00491947	0.000923963	0.0195261
Bacillaceae	17	0.00362603	0.00794051	0.00218071	0.037265
Bdellovibrionaceae	17	0.00121659	0.00137993	0.000846244	0.00527257
P3OB-42	17	0.00384535	0.0084006	0.00104835	0.0365877
Unidentified_phylum_Chloroflexi_class_Gitt-GS-136	17	0.00339091	0.00462885	0.00190589	0.0165631
Frankiaceae	16	0.0051299	0.00396814	0.00168003	0.0177276
Hyphomonadaceae	16	0.00241111	0.00389861	0.0014321	0.0193653
Ilumatobacteraceae	16	0.00257877	0.00359114	0.00118597	0.0125909
Unidentified_phylum_Proteobacteria_class_Alphaproteobacteria	16	0.00210591	0.003364	0.00091134	0.011386
A0839	15	0.00277087	0.00451511	0.0008296	0.0199052
Anaerolineaceae	15	0.00122065	0.00194123	0.000813696	0.00683816
Geobacteraceae	15	0.00195034	0.00344894	0.000618409	0.0127551
JG30-KF-CM45	15	0.00154221	0.00294931	0.00113379	0.010352
Roseiflexaceae	15	0.00245072	0.00275946	0.00163438	0.0115558
Rubritaleaceae	15	0.00275014	0.00378412	0.00205051	0.0163719
Unidentified_phylum_Acidobacteria_class_Subgroup 11	15	0.00186058	0.0019471	0.00226891	0.00909953
Verrucomicrobiaceae	15	0.00129687	0.00255856	0.000520766	0.0081786
bacterium WX65	14	0.00228766	0.00351025	0.00119624	0.0134592
Unidentified_order_Actinomarinales	14	0.00119253	0.0028824	0.000520766	0.0090198
Unidentified_order_Chitinophagales	14	0.000507459	0.000859867	0.000240004	0.00282064
Acetobacteraceae	13	0.00176278	0.00350595	0.00103267	0.0106622
Desulfarculaceae	13	0.00313698	0.00441724	0.00326619	0.0164782
Microtrichaceae	13	0.000892861	0.0010787	0.00119624	0.00435835
Phaselicystidaceae	13	0.00340786	0.00574259	0.00338983	0.0255924
Unidentified_order_C0119	13	0.000860845	0.00155255	0.000955566	0.00651927
Unidentified_phylum_Acidobacteria_class_Subgroup 25	13	0.000560248	0.00119855	0.000423729	0.00401606
0319-6G20	12	0.00101402	0.00225277	0.000453782	0.0076264
Caldilineaceae	12	0.000622894	0.00104041	0.000544794	0.00352311
Dongiaceae	12	0.00229095	0.00393375	0.00127714	0.0122789
Micrococcaceae	12	0.00225022	0.00260002	0.00195126	0.0109369
Solimonadaceae	12	0.000595508	0.00138267	0.00045567	0.00458716
Unidentified_order_S-70	12	0.00112913	0.0026331	0.000827358	0.010237
Unidentified_phylum_Actinobacteria_class_Thermoleophilia	12	0.00472681	0.00905039	0.00239572	0.02908
Unidentified_phylum_Planctomycetes_class_Pla4 lineage	12	0.00137068	0.00249179	0.00111062	0.00752137
Diplorickettsiaceae	11	0.000793984	0.00215656	0.000635295	0.00846105
Entotheonellaceae	11	0.00207542	0.00383232	0.00141105	0.0123856
Hymenobacteraceae	11	0.00133815	0.00199993	0.00195436	0.00768326
Latescibacteraceae	11	0.0011959	0.00159508	0.00214816	0.00724113
Micromonosporaceae	11	0.00319895	0.00870208	0.00107408	0.0265643
Rhizobiales Incertae Sedis	11	0.00132775	0.00188248	0.00130943	0.0084663
Beijerinckiaceae	10	0.00084217	0.00158475	0.00104153	0.00532983
Geminicoccaceae	10	0.000864654	0.00254385	0.00119786	0.00875936
Ktedonobacteraceae	10	0.000666295	0.00342795	0.000179308	0.0117725
Micropepsaceae	10	0.00198602	0.0055512	0.00192198	0.0171345
Polyangiaceae	10	0.00232872	0.00527466	0.000683505	0.0161551
Unidentified_order_CCD24	10	0.00346474	0.00327168	0.0016592	0.0169231
Unidentified_order_R7C24	10	0.00201681	0.00285514	0.00346093	0.0117422
Unidentified_order_RBG-13-54-9	10	0.000764129	0.00235101	0.0014972	0.00944318
Unidentified_phylum_Actinobacteria_class_Acidimicrobiia	10	0.00108549	0.00331014	0.00057048	0.0089547
Vermiphilaceae	10	0.000785294	0.00130118	0.00152482	0.00493097
BSV26	9	0.000425207	0.00107215	0.000493236	0.00324786
Devosiaceae	9	0.00198892	0.00262663	0.00257128	0.0129931
Microbacteriaceae	9	0.00158411	0.0042397	0.00034188	0.0153027
Unidentified_order_JG36-TzT-191	9	0.00105571	0.00248168	0.00152091	0.00921813
Unidentified_order_KI89A clade	9	0.000875714	0.00136278	0.00216552	0.00591862
Blfdi19	8	0.000523571	0.00106921	0.00113572	0.00439375
Cellulomonadaceae	8	0.00117293	0.00200437	0.00331173	0.00994007
Cellvibrionaceae	8	0.000622672	0.00153016	0.00151332	0.00613945
Iamiaceae	8	0.00243812	0.00593261	0.00285993	0.0198291
Spongiibacteraceae	8	0.000744656	0.00234405	0.00103568	0.00750319
Unidentified_order_Babeliales	8	0.000316285	0.000713776	0.000408122	0.00255428
Unidentified_order_OPB56	8	0.000310082	0.00074245	0.000480496	0.0025104
Unidentified_order_SJA-28	8	0.000349527	0.000474124	0.000967761	0.00251031
Acidobacteriaceae (Subgroup 1)	7	0.000804671	0.00184399	0.00198959	0.00664787
B1-7BS	7	0.00175716	0.00331821	0.00305042	0.0135481
Fimbriimonadaceae	7	0.000483256	0.00171577	0.000683505	0.00517842
KF-JG30-B3	7	0.00197488	0.00690649	0.0038081	0.0203453
Streptomycetaceae	7	0.00204259	0.00466923	0.00320571	0.0198939
unidentified	7	0.00043895	0.000821243	0.00124593	0.00352038
Unidentified_order_Myxococcales	7	0.00220323	0.00503174	0.0022458	0.0163719
Unidentified_order_S-BQ2-57 soil group	7	0.000292596	0.00134506	0.00010203	0.00416044
Unidentified_phylum_Acidobacteria_class_Subgroup 18	7	0.000420097	0.000726996	0.00133172	0.00362057
Unidentified_phylum_Chloroflexi_class_P2-11E	7	0.000204428	0.000522653	0.000423729	0.00207137
Unidentified_phylum_Gemmatimonadetes_class_BD2-11 terrestrial group	7	0.00029375	0.000647328	0.000558748	0.00245359
NS9 marine group	6	0.000418618	0.00138847	0.00114137	0.00510856
Sphingobacteriaceae	6	0.000935142	0.00404515	0.00124802	0.0140306
Unidentified_order_Ardenticatenales	6	0.0006374	0.00183758	0.00254123	0.00686462
Unidentified_order_Chthonomonadales	6	0.000181817	0.0004303	0.000544539	0.00170068
Unidentified_order_Planctomycetales	6	0.00113936	0.00401688	0.00102906	0.012103
Unidentified_order_RCP2-54	6	0.00158118	0.00388269	0.00387716	0.0131193
Unidentified_order_SAR324 clade(Marine group B)	6	0.000251138	0.000859563	0.000692185	0.00326497
Unidentified_phylum_Chloroflexi_class_AD3	6	0.000553363	0.00230726	0.000767299	0.00689284
Unidentified_phylum_Elusimicrobia_class_Lineage IIa	6	0.00100216	0.00351896	0.00265279	0.0109633
Unidentified_phylum_Patescibacteria_class_Parcubacteria	6	0.000245814	0.000333792	0.00119282	0.00200551
A4b	5	0.000149031	0.000579762	0.000418527	0.00185418
Isosphaeraceae	5	0.000745221	0.0031809	0.00139202	0.00920606
JG30-KF-AS9	5	0.000219765	0.000649049	0.000680673	0.00242265
Rhodocyclaceae	5	0.000391346	0.00196362	0.00117983	0.00605192
Unidentified_order_MBNT15	5	0.00105409	0.00489803	0.00207535	0.0164477
Unidentified_order_Rhizobiales	5	0.000496292	0.00211559	0.00260291	0.00768082
Unidentified_phylum_Omnitrophicaeota	5	0.000386813	0.00156574	0.000604351	0.00441607
Unidentified_phylum_Zixibacteria	5	0.000294881	0.0022228	0.000436815	0.00606641
Woeseiaceae	5	0.000663997	0.00298162	0.00199945	0.00888201
Archangiaceae	4	0.000380599	0.00103227	0.00267303	0.00499778
Streptosporangiaceae	4	0.00042135	0.0020441	0.00139116	0.00623583
Unidentified_order_DS-100	4	0.000338769	0.00220324	0.00149451	0.00649573
Unidentified_order_JG36-GS-52	4	0.000295018	0.000821156	0.00193573	0.00366182
Unidentified_order_mle1-8	4	0.000205725	0.000343409	0.00157385	0.00237194
Unidentified_order_Obscuribacterales	4	0.000137925	0.000248142	0.00114558	0.00172366
Unidentified_order_PeM15	4	0.000365819	0.000923288	0.00230024	0.00431035
Unidentified_phylum_BRC1	4	0.000205365	0.00110808	0.0007486	0.00327846
Unidentified_phylum_Planctomycetes_class_Pla3 lineage	4	0.000365587	0.00320449	0.00163203	0.00844084
Unidentified_phylum_Planctomycetes_class_vadinHA49	4	0.000146615	0.00082613	0.000543508	0.00251813
37-13	3	0.000177947	0.00150091	0.00133067	0.00409297
AKYG1722	3	9.57e-05	0.000416306	0.000862186	0.00169476
Chthonomonadaceae	3	0.000234601	0.00177891	0.00113446	0.00455353
Fibrobacteraceae	3	0.000113341	0.000786282	0.000677698	0.00223971
Flavobacteriaceae	3	0.000266235	0.000937642	0.0024821	0.00423915
Halieaceae	3	0.000161529	0.00186836	0.000976435	0.00430802
Labraceae	3	0.00018811	0.00129716	0.00153603	0.00398104
Longimicrobiaceae	3	0.000190939	0.00216594	0.000466757	0.00478927
Methylophilaceae	3	0.000379661	0.00226973	0.0024888	0.00677902
Nitrosococcaceae	3	0.000286775	0.000983471	0.00270744	0.00456274
Nocardiaceae	3	0.000305146	0.00204767	0.00282064	0.00643181
Parachlamydiaceae	3	8.34e-05	0.000530955	0.000576009	0.00163777
Unidentified_order_CCM11a	3	0.000128228	0.00100849	0.000760456	0.0027685
Unidentified_order_Lineage IV	3	7.04e-05	0.000790754	0.000423396	0.00184957
Unidentified_order_Rhodospirillales	3	0.000534866	0.00380964	0.00276533	0.00977891
Unidentified_order_WD260	3	0.000648561	0.00363024	0.00588357	0.0127588
Unidentified_phylum_Armatimonadetes	3	9.41e-05	0.000429572	0.000761404	0.00154824
Unidentified_phylum_Verrucomicrobia_class_Verrucomicrobiae	3	6.22e-05	0.000204425	0.000598122	0.000986193
Unidentified_phylum_WS2	3	9.05e-05	0.000584589	0.000672011	0.00183091
Weeksellaceae	3	0.000181542	0.000882937	0.00155199	0.0033172
Aeromonadaceae	2	0.00025439	0.00465761	0.00179437	0.00838123
Candidatus Adlerbacteria bacterium GW2011_GWC1_50_9	2	0.000169998	0.00112062	0.00260756	0.00419236
CPla-3 termite group	2	7.2e-05	0.00162191	0.000292931	0.00258665
Cryptosporangiaceae	2	0.000161913	0.000178969	0.00311171	0.00336481
cvE6	2	0.000119882	0.00116688	0.00157253	0.00322275
Enterobacteriaceae	2	0.00023298	0.000818039	0.00408116	0.00523805
Gallionellaceae	2	8.45e-05	0.000868434	0.00107589	0.00230404
Legionellaceae	2	0.00012332	0.00177725	0.0012097	0.00372311
Methylacidiphilaceae	2	3.14e-05	0.000204899	0.000483881	0.000773652
Mitochondria	2	2.85e-05	0.000444839	0.000255076	0.000884173
Moraxellaceae	2	0.000474651	0.00870085	0.00107132	0.0163719
Mycoplasmataceae	2	3.37e-05	0.000633875	0.000225899	0.00112233
Nakamurellaceae	2	0.000710601	0.00365577	0.00684576	0.0136494
Nannocystaceae	2	0.000118472	0.00045691	0.00204635	0.00269251
Paenibacillaceae	2	0.000228139	0.00256646	0.00274803	0.00637755
Promicromonosporaceae	2	0.000161261	0.000284198	0.00302425	0.00342617
Pseudohongiellaceae	2	7.79e-05	7.16e-05	0.00150645	0.00160772
Rubinisphaeraceae	2	0.000103023	0.0024003	0.000363196	0.00375774
Sporichthyaceae	2	0.000275963	0.00412138	0.00260502	0.00843352
UASB-TL25	2	4.37e-05	0.000430571	0.00057048	0.0011794
Unidentified_order_Elev-16S-573	2	0.000566095	0.00467506	0.00801613	0.0146277
Unidentified_order_EPR3968-O8a-Bc78	2	0.000260577	0.00166051	0.00403739	0.0063857
Unidentified_order_KF-JG30-C25	2	0.000114574	0.000823186	0.0017094	0.00287356
Unidentified_order_Marine Group II	2	9.75e-05	0.000830038	0.00136279	0.00253664
Unidentified_order_MVP-88	2	5.25e-05	0.000629809	0.000605327	0.00149601
Unidentified_phylum_Acidobacteria_class_Subgroup 15	2	3.77e-05	0.000252877	0.000574812	0.000932434
Unidentified_phylum_Acidobacteria_class_Subgroup 9	2	0.000133965	0.00267717	0.000786267	0.00457235
Unidentified_phylum_Cyanobacteria_class_Sericytochromatia	2	5.39e-05	0.000194455	0.000940213	0.00121521
Unidentified_phylum_Elusimicrobia_class_Lineage IIc	2	0.00010514	0.00184766	0.000796305	0.0034093
Unidentified_phylum_FCPU426	2	3.16e-05	8.18e-05	0.000573806	0.000689465
27F-1492R	1	7.32e-06	NA	0.000292931	0.000292931
Acidiferrobacteraceae	1	0.000117691	NA	0.00470765	0.00470765
Actinospicaceae	1	5.46e-06	NA	0.000218407	0.000218407
AKIW781	1	6.74e-05	NA	0.00269682	0.00269682
Ardenticatenaceae	1	8.14e-05	NA	0.00325627	0.00325627
Azospirillales Incertae Sedis	1	8.24e-05	NA	0.00329536	0.00329536
Babeliaceae	1	1.94e-05	NA	0.000774293	0.000774293
bacterium enrichment culture clone B30(2011)	1	4.24e-05	NA	0.00169425	0.00169425
Brevibacteriaceae	1	1.17e-05	NA	0.000466757	0.000466757
Calditrichaceae	1	5.38e-05	NA	0.00215169	0.00215169
Chloroflexaceae	1	7.94e-06	NA	0.000317648	0.000317648
Clostridiaceae 1	1	2.16e-05	NA	0.000863132	0.000863132
Coxiellaceae	1	3.7e-05	NA	0.00147966	0.00147966
Crocinitomicaceae	1	0.000112984	NA	0.00451935	0.00451935
Desulfovibrionaceae	1	1.36e-05	NA	0.000543508	0.000543508
Desulfuromonadaceae	1	5.39e-05	NA	0.00215517	0.00215517
Dysgonomonadaceae	1	4.48e-05	NA	0.00179358	0.00179358
Eel-36e1D6	1	0.000102564	NA	0.00410256	0.00410256
Elsteraceae	1	1.58e-05	NA	0.000632293	0.000632293
freshwater sediment metagenome	1	4.89e-05	NA	0.00195436	0.00195436
Hydrogenedensaceae	1	1.68e-05	NA	0.000672011	0.000672011
Koribacteraceae	1	9.95e-05	NA	0.00397919	0.00397919
Lentimicrobiaceae	1	2.12e-05	NA	0.000847378	0.000847378
Micavibrionaceae	1	2.27e-05	NA	0.00090799	0.00090799
Nasturtium officinale	1	2.5e-05	NA	0.000998321	0.000998321
Omnitrophaceae	1	4.71e-05	NA	0.00188306	0.00188306
Paracaedibacteraceae	1	2.68e-05	NA	0.00107132	0.00107132
Parcubacteria group bacterium GW2011_GWA2_40_14	1	0.000148713	NA	0.0059485	0.0059485
Planococcaceae	1	0.000239984	NA	0.00959936	0.00959936
Propionibacteriaceae	1	7.19e-05	NA	0.00287595	0.00287595
Rhodomicrobiaceae	1	1.53e-05	NA	0.000612182	0.000612182
Rhodospirillaceae	1	5.3e-05	NA	0.00211864	0.00211864
SM2D12	1	9.08e-06	NA	0.000363196	0.000363196
Syntrophaceae	1	3.11e-05	NA	0.00124245	0.00124245
Tepidisphaeraceae	1	1.43e-05	NA	0.00057048	0.00057048
Thermoactinomycetaceae	1	2.37e-05	NA	0.000947867	0.000947867
Thiotrichaceae	1	3.65e-05	NA	0.00146178	0.00146178
Unidentified_order_Candidatus Azambacteria	1	4.86e-05	NA	0.00194339	0.00194339
Unidentified_order_Candidatus Campbellbacteria	1	1.43e-05	NA	0.000570404	0.000570404
Unidentified_order_Candidatus Magasanikbacteria	1	1.82e-05	NA	0.000726052	0.000726052
Unidentified_order_Candidatus Nomurabacteria	1	2.32e-05	NA	0.000929447	0.000929447
Unidentified_order_Candidatus Peribacteria	1	2.12e-05	NA	0.000846791	0.000846791
Unidentified_order_Candidatus Uhrbacteria	1	7.32e-06	NA	0.000292931	0.000292931
Unidentified_order_Candidatus Woesebacteria	1	8.4e-06	NA	0.000336005	0.000336005
Unidentified_order_Candidatus Zambryskibacteria	1	5.12e-05	NA	0.00204635	0.00204635
Unidentified_order_Chloroplast	1	7.96e-06	NA	0.000318522	0.000318522
Unidentified_order_PB19	1	0.000113745	NA	0.00454981	0.00454981
Unidentified_order_SBR1031	1	5.67e-05	NA	0.00226757	0.00226757
Unidentified_order_Vampirovibrionales	1	3.38e-05	NA	0.00135192	0.00135192
Unidentified_phylum_Acidobacteria_class_AT-s3-28	1	0.000156861	NA	0.00627445	0.00627445
Unidentified_phylum_Acidobacteria_class_Subgroup 20	1	1.75e-05	NA	0.000698904	0.000698904
Unidentified_phylum_Chloroflexi_class_Anaerolineae	1	1.3e-05	NA	0.000518618	0.000518618
Unidentified_phylum_Gemmatimonadetes_class_S0134 terrestrial group	1	3.74e-05	NA	0.0014972	0.0014972
Unidentified_phylum_Patescibacteria	1	2.96e-05	NA	0.00118293	0.00118293
Unidentified_phylum_Patescibacteria_class_Berkelbacteria	1	1.29e-05	NA	0.000517224	0.000517224
Unidentified_phylum_Patescibacteria_class_WWE3	1	2.16e-05	NA	0.000862186	0.000862186
Unidentified_phylum_Planctomycetes_class_BD7-11	1	2.29e-05	NA	0.000917311	0.000917311
Veillonellaceae	1	1.55e-05	NA	0.000620668	0.000620668
Withania somnifera	1	1.32e-05	NA	0.000528008	0.000528008
