## Supplementary Material about microbial functional group assignments ITS for "Functional shifts of soil microbial communities associated with *Alliaria petiolata* invasion"

### Sheet: Sheet1
Families containing arbuscular mycorrhizal fungi:
Family	ASV per family	Mean relative abundance	Standard deviation of the relative abundance	Minimum relative abundance	Maximum relative abundance
Glomeraceae	138	0.618573	0.194591	0.00859454	1
Unidentified_phylum_Glomeromycota	15	0.131013	0.276989	0.0339117	1
Claroideoglomeraceae	12	0.0349703	0.0607781	0.0413223	0.234043
Unidentified_order_GS24	5	0.0158335	0.0317817	0.0730769	0.151786
Diversisporaceae	4	0.0179258	0.154741	0.0627178	0.4
Acaulosporaceae	2	0.001645	0.00767564	0.0274725	0.0383275
Unidentified_order_Glomerales	2	0.00177077	0.025702	0.0172414	0.0535895
Paraglomeraceae	1	0.00326923	NA	0.130769	0.130769
Families containing potential animal pathogens:
Family	ASV per family	Mean relative abundance	Standard deviation of the relative abundance	Minimum relative abundance	Maximum relative abundance
Mortierellaceae	13	0.0798612	0.105587	0.0129151	0.455814
Chaetomiaceae	11	0.152403	0.284598	0.0453629	1
Clavicipitaceae	10	0.11923	0.210168	0.0110887	0.855346
Unidentified_phylum_Chytridiomycota	7	0.00862046	0.0321533	0.00822199	0.102504
Unidentified_phylum_Ascomycota	6	0.0136569	0.0626528	0.0211382	0.174436
Cordycipitaceae	5	0.0849768	0.286037	0.0272572	1
Pseudeurotiaceae	5	0.0424911	0.334637	0.0672783	1
Thelephoraceae	5	0.0441335	0.336805	0.0520833	1
Clavariaceae	4	0.00969506	0.0412666	0.0532081	0.141491
Pyronemataceae	4	0.0123779	0.113714	0.015625	0.284133
Unidentified_order_Helotiales	4	0.00585732	0.029508	0.0148423	0.078125
Agaricaceae	3	0.00517163	0.0219877	0.0486111	0.0922819
Bolbitiaceae	3	0.0039603	0.0201872	0.0369004	0.0755149
Entolomataceae	3	0.0212161	0.111762	0.0290828	0.322148
Glomeraceae	3	0.00968658	0.163394	0.0156827	0.31643
Helotiales_fam_Incertae_sedis	3	0.00945076	0.0976991	0.0485612	0.235772
Herpotrichiellaceae	3	0.00643842	0.0798368	0.0195272	0.17446
Lasiosphaeriaceae	3	0.00548997	0.0356504	0.0381944	0.109462
Nectriaceae	3	0.0151911	0.165529	0.0352113	0.396748
Sebacinaceae	3	0.00861817	0.132853	0.0153322	0.265758
Strophariaceae	3	0.00961952	0.0452657	0.101815	0.180527
Unidentified_order_Hypocreales	3	0.00734098	0.0322597	0.0606372	0.117159
Unidentified_order_Spizellomycetales	3	0.00339538	0.0119799	0.0378229	0.0590909
Ascobolaceae	2	0.0150377	0.165744	0.00719424	0.406103
Aspergillaceae	2	0.00737347	0.105116	0.0731415	0.221797
Crepidotaceae	2	0.00386407	0.0135384	0.0677083	0.0868545
Didymellaceae	2	0.00494988	0.0140627	0.0890538	0.108941
Dinomycetaceae	2	0.0100264	0.126617	0.110997	0.290061
Helotiaceae	2	0.0049936	0.051607	0.0633803	0.136364
Hygrophoraceae	2	0.0388421	0.343129	0.121739	0.721739
Hypocreales_fam_Incertae_sedis	2	0.00242383	0.0314901	0.0262097	0.0707434
Inocybaceae	2	0.00587037	0.131405	0.0244898	0.210325
Massariaceae	2	0.00298292	0.0713235	0.00922509	0.110092
Orbiliaceae	2	0.00298464	0.0482654	0.0255639	0.0938215
Piskurozymaceae	2	0.00743823	0.0220342	0.0539906	0.105263
Sporocadaceae	2	0.00564899	0.13238	0.0193727	0.206587
Tricholomataceae	2	0.00155907	0.0068056	0.0263692	0.0359937
Unidentified_class_Eurotiomycetes	2	0.00924489	0.0305284	0.163311	0.206485
Unidentified_order_Mortierellales	2	0.00846359	0.0547847	0.0667904	0.173432
Unidentified_order_Pleosporales	2	0.00165649	0.0183786	0.0201342	0.0461255
Unidentified_order_Trechisporales	2	0.0034815	0.0221652	0.0539568	0.0853032
Bionectriaceae	1	0.00157201	NA	0.0628803	0.0628803
Boletaceae	1	0.00361781	NA	0.144712	0.144712
Bulleribasidiaceae	1	0.00212982	NA	0.0851927	0.0851927
Cunninghamellaceae	1	0.000530443	NA	0.0212177	0.0212177
Elaphomycetaceae	1	0.0135	NA	0.54	0.54
Gloniaceae	1	0.00521033	NA	0.208413	0.208413
Gymnoascaceae	1	0.000539568	NA	0.0215827	0.0215827
Melanogastraceae	1	0.00211331	NA	0.0845324	0.0845324
Mrakiaceae	1	0.000899844	NA	0.0359937	0.0359937
Myrmecridiaceae	1	0.000299815	NA	0.0119926	0.0119926
Onygenales_fam_Incertae_sedis	1	0.0177966	NA	0.711864	0.711864
Pezizaceae	1	0.00117187	NA	0.046875	0.046875
Phaeomoniellaceae	1	0.000779376	NA	0.0311751	0.0311751
Piptocephalidaceae	1	0.000639932	NA	0.0255973	0.0255973
Plectosphaerellaceae	1	0.00318792	NA	0.127517	0.127517
Pleosporaceae	1	0.00469799	NA	0.187919	0.187919
Powellomycetaceae	1	0.00190134	NA	0.0760534	0.0760534
Psathyrellaceae	1	0.00230815	NA	0.0923261	0.0923261
Russulaceae	1	0.00341463	NA	0.136585	0.136585
Sarcosomataceae	1	0.00720339	NA	0.288136	0.288136
Sordariales_fam_Incertae_sedis	1	0.00107914	NA	0.0431655	0.0431655
Spizellomycetaceae	1	0.00131064	NA	0.0524257	0.0524257
Sporormiaceae	1	0.0065051	0.02814	0.110204	0.15
Stachybotryaceae	1	0.000853321	NA	0.0341328	0.0341328
Steccherinaceae	1	0.000410798	NA	0.0164319	0.0164319
Unidentified_class_Agaricomycetes	1	0.00109756	NA	0.0439024	0.0439024
Unidentified_class_Dothideomycetes	1	0.00119926	NA	0.0479705	0.0479705
Unidentified_class_Orbiliomycetes	1	0.000978261	NA	0.0391304	0.0391304
Unidentified_class_Tremellomycetes	1	0.00116906	NA	0.0467626	0.0467626
Unidentified_order_Agaricales	1	0.0070122	NA	0.280488	0.280488
Unidentified_order_Branch06	1	0.00202952	NA	0.0811808	0.0811808
Unidentified_order_Lecanorales	1	0.00255973	NA	0.102389	0.102389
Unidentified_order_Pezizales	1	0.00272177	NA	0.108871	0.108871
Unidentified_order_Sebacinales	1	0.00121644	NA	0.0486577	0.0486577
Unidentified_phylum_Basidiomycota	1	0.00293478	NA	0.117391	0.117391
Unidentified_phylum_Glomeromycota	1	0.00231855	NA	0.0927419	0.0927419
Xylariaceae	1	0.000365854	NA	0.0146341	0.0146341
Families containing ectomycorrhizal fungi:
Family	ASV per family	Mean relative abundance	Standard deviation of the relative abundance	Minimum relative abundance	Maximum relative abundance
Mortierellaceae	30	0.056831	0.124287	0.00441426	0.656667
Entolomataceae	25	0.0486524	0.138862	0.00291545	0.661017
Thelephoraceae	23	0.0639318	0.112841	0.0122783	0.618893
Inocybaceae	21	0.0534223	0.159654	0.00409277	0.792683
Unidentified_phylum_Ascomycota	21	0.0386747	0.208857	0.00305603	1
Unidentified_phylum_Chytridiomycota	18	0.0235547	0.0541035	0.00667223	0.236967
Unidentified_order_Helotiales	17	0.0297679	0.0734365	0.0058382	0.296429
Tricholomataceae	16	0.0148309	0.0234373	0.00789889	0.105384
Unidentified_order_Chaetothyriales	16	0.0170598	0.0210653	0.00825083	0.0845481
Glomeraceae	15	0.00916337	0.0151011	0.00486027	0.056872
Unidentified_class_Eurotiomycetes	13	0.0254732	0.0408396	0.0107009	0.153239
Agaricaceae	10	0.0133392	0.053961	0.0077821	0.20339
Bolbitiaceae	10	0.010402	0.0350176	0.00461894	0.122768
Helotiales_fam_Incertae_sedis	10	0.0129211	0.0373489	0.0231023	0.120505
Chaetomiaceae	9	0.0338234	0.218462	0.0034642	0.729258
Pezizaceae	9	0.0500997	0.278052	0.0149336	1
Pyronemataceae	9	0.00601001	0.0180903	0.00635104	0.0542725
Ascobolaceae	8	0.00340448	0.0190586	0.00446429	0.0531178
Boletaceae	8	0.00667596	0.0519071	0.000909504	0.141555
Clavicipitaceae	8	0.00614724	0.0114117	0.0177956	0.0452962
Hygrophoraceae	8	0.00680358	0.0391799	0.000909504	0.111111
Rhizophydiales_fam_Incertae_sedis	8	0.00860211	0.0260545	0.0100056	0.0813008
Sebacinaceae	8	0.0085454	0.0486058	0.00577367	0.148148
Unidentified_order_Agaricales	8	0.00627846	0.024467	0.00575374	0.0756076
Nectriaceae	7	0.00860352	0.0296074	0.0132428	0.0981524
Rhizophlyctidaceae	7	0.00500063	0.01233	0.0098472	0.047084
Unidentified_class_Dothideomycetes	7	0.0106685	0.0648054	0.00636653	0.211268
Unidentified_class_Sordariomycetes	7	0.00867592	0.0673273	0.00275028	0.207627
Unidentified_order_Mortierellales	7	0.00714454	0.0390274	0.0126292	0.109175
Clavariaceae	6	0.00481033	0.0322405	0.000856898	0.0837209
Orbiliaceae	6	0.00859187	0.0618887	0.00454752	0.176339
Russulaceae	6	0.00172815	0.00488647	0.00454752	0.0195543
Atheliaceae	5	0.00548947	0.0259106	0.00882852	0.0658882
Cortinariaceae	5	0.01535	0.120282	0.00929152	0.36787
Cunninghamellaceae	5	0.00199013	0.0160345	0.00203735	0.0405781
Dinomycetaceae	5	0.00536239	0.0209819	0.0103093	0.0650407
Gloniaceae	5	0.00895595	0.0329798	0.0265589	0.116618
Helotiaceae	5	0.00513689	0.0238937	0.018546	0.0740741
Herpotrichiellaceae	5	0.0114632	0.0935929	0.033801	0.256112
Pluteaceae	5	0.00385314	0.0149147	0.00667656	0.0449438
Spizellomycetaceae	5	0.00202089	0.00736973	0.00825083	0.0247525
Sporormiaceae	5	0.00266752	0.0144526	0.00802568	0.0437685
Strophariaceae	5	0.00480298	0.0181038	0.017657	0.0542035
Unidentified_order_Pleosporales	5	0.00262552	0.0170445	0.00425273	0.046549
Claroideoglomeraceae	4	0.00304554	0.0184383	0.00668287	0.045612
Cordycipitaceae	4	0.00292929	0.0153755	0.00625	0.0377444
Crepidotaceae	4	0.00316527	0.00958357	0.02124	0.0429043
Diaporthaceae	4	0.0015812	0.00445873	0.0100056	0.0208668
Lasiosphaeriaceae	4	0.00330506	0.0257826	0.00486027	0.0650542
Melanogastraceae	4	0.00304557	0.00760501	0.0249089	0.0417014
Myxotrichaceae	4	0.00405284	0.00984065	0.00784929	0.0357143
Phaeosphaeriaceae	4	0.00359801	0.0162004	0.0150115	0.054535
Sarcosomataceae	4	0.00947388	0.078111	0.0173776	0.20339
Schizoporaceae	4	0.00257401	0.00894175	0.014095	0.0357143
Tuberaceae	4	0.00474869	0.0450081	0.00682128	0.103876
Unidentified_class_Chytridiomycetes	4	0.00214749	0.00936932	0.0149137	0.0353218
Unidentified_class_Leotiomycetes	4	0.00215354	0.0182158	0.0049505	0.0425885
Unidentified_phylum_Rozellomycota	4	0.00162132	0.0064291	0.00810081	0.0225173
Xylariaceae	4	0.00599778	0.0455543	0.0135014	0.103611
Aspergillaceae	3	0.00435204	0.0235483	0.0116144	0.0697674
Cantharellales_fam_Incertae_sedis	3	0.000929612	0.00428988	0.00810081	0.0166806
Ceratobasidiaceae	3	0.00767117	0.0859407	0.00500278	0.207317
Geoglossaceae	3	0.00249149	0.00992954	0.0166667	0.0387168
Hyaloscyphaceae	3	0.00123216	0.00613958	0.00971817	0.021764
Hymenogastraceae	3	0.0454213	0.0822887	0.0254425	0.295354
Lipomycetaceae	3	0.00231594	0.00587422	0.0256822	0.0372526
Plectosphaerellaceae	3	0.00305503	0.0161316	0.0252025	0.0574053
Powellomycetaceae	3	0.00125529	0.00986252	0.00667656	0.0263889
Psathyrellaceae	3	0.00205772	0.0132212	0.0150125	0.0413318
Pseudeurotiaceae	3	0.00356145	0.0233295	0.0300167	0.0739796
Rhizophydiaceae	3	0.0103714	0.156856	0.023007	0.338983
Rutstroemiaceae	3	0.00133221	0.00456714	0.0128411	0.0218642
Umbelopsidaceae	3	0.00227446	0.0276565	0.00500417	0.0598389
Unidentified_class_Agaricomycetes	3	0.00188978	0.00299987	0.0220713	0.0280528
Unidentified_class_Orbiliomycetes	3	0.000797881	0.00753376	0.0049505	0.0191827
Unidentified_class_Tremellomycetes	3	0.00334086	0.0319586	0.0077821	0.0657066
Unidentified_order_Auriculariales	3	0.00261468	0.0200948	0.0128411	0.0522052
Unidentified_order_Hypocreales	3	0.00241952	0.0418427	0.00680272	0.0805524
Unidentified_phylum_Basidiomycota	3	0.000829424	0.00388869	0.00667656	0.0140973
Amphisphaeriaceae	2	0.00173713	0.00617447	0.0303767	0.0391087
Aureobasidiaceae	2	0.00348412	0.0151578	0.0345224	0.0635104
Auriculariaceae	2	0.00111223	0.000435147	0.0219369	0.0225523
Cladosporiaceae	2	0.00765622	0.146702	0.0040747	0.270742
Filobasidiaceae	2	0.000437634	0.00382131	0.00605061	0.0114548
Lophiostomataceae	2	0.000880006	0.0178153	0.00500278	0.0301974
Mucoromycotina_fam_Incertae_sedis	2	0.00272746	0.00669143	0.0498177	0.0592809
Omphalotaceae	2	0.00383612	0.102999	0.00389105	0.149554
Pleomassariaceae	2	0.000992673	0.0112697	0.0118846	0.0278224
Pleosporaceae	2	0.00137516	0.00372043	0.0248724	0.0301339
Tremellaceae	2	0.000720056	0.0115274	0.00625	0.0225523
Unidentified_class_Lecanoromycetes	2	0.000535209	0.00374617	0.00805524	0.0133531
Unidentified_class_Microbotryomycetes	2	0.00161207	0.030779	0.0104773	0.0540054
Unidentified_order_Branch06	2	0.0082358	0.18627	0.0330033	0.296429
Unidentified_order_GS24	2	0.00118948	0.00797311	0.0181518	0.0294275
Unidentified_order_Onygenales	2	0.00216274	0.00564802	0.039261	0.0472485
Unidentified_order_Rhizophydiales	2	0.000454862	0.00378542	0.00642055	0.0117739
Unidentified_order_Sordariales	2	0.00145449	0.0301443	0.00777454	0.050405
Unidentified_order_Spizellomycetales	2	0.000363814	0.00321523	0.00500278	0.0095498
Unidentified_order_Trechisporales	2	0.0026296	0.0317713	0.0301263	0.0750577
Amanitaceae	1	0.00159766	NA	0.0639064	0.0639064
Beltraniaceae	1	0.000255102	NA	0.0102041	0.0102041
Bionectriaceae	1	0.000461613	NA	0.0184645	0.0184645
Bulleribasidiaceae	1	0.001062	NA	0.0424799	0.0424799
Cephalothecaceae	1	0.000280899	NA	0.011236	0.011236
Ceratostomataceae	1	0.000350765	NA	0.0140306	0.0140306
Chaetomellaceae	1	0.000288625	NA	0.011545	0.011545
Chaetosphaeriaceae	1	0.00129274	NA	0.0517098	0.0517098
Chytridiaceae	1	0.000551684	NA	0.0220674	0.0220674
Clavulinaceae	1	0.0058642	NA	0.234568	0.234568
Cucurbitariaceae	1	0.00176609	NA	0.0706436	0.0706436
Cystofilobasidiaceae	1	0.000981748	NA	0.0392699	0.0392699
Dactylosporaceae	1	0.00122768	NA	0.0491071	0.0491071
Dermateaceae	1	0.000250209	NA	0.0100083	0.0100083
Didymellaceae	1	0.00153002	NA	0.0612009	0.0612009
Diversisporaceae	1	0.000152801	NA	0.00611205	0.00611205
Dothideaceae	1	0.00222286	NA	0.0889145	0.0889145
Dothideomycetes_fam_Incertae_sedis	1	0.00096709	NA	0.0386836	0.0386836
Elaphomycetaceae	1	0.0009375	NA	0.0375	0.0375
Extremaceae	1	0.000104254	NA	0.00417014	0.00417014
Fenestellaceae	1	0.00213648	NA	0.0854592	0.0854592
Ganodermataceae	1	0.00105671	NA	0.0422686	0.0422686
Geastraceae	1	0.000343643	NA	0.0137457	0.0137457
Hebelomataceae	1	0.000779446	NA	0.0311778	0.0311778
Helvellaceae	1	0.00296703	NA	0.118681	0.118681
Hydnangiaceae	1	0.00136054	NA	0.0544218	0.0544218
Hydnodontaceae	1	0.000426293	NA	0.0170517	0.0170517
Hypocreaceae	1	0.00108424	NA	0.0433695	0.0433695
Hypocreales_fam_Incertae_sedis	1	0.000687285	NA	0.0274914	0.0274914
Kickxellaceae	1	0.000648022	NA	0.0259209	0.0259209
Kondoaceae	1	0.00115075	NA	0.0460299	0.0460299
Leotiaceae	1	0.000948661	NA	0.0379464	0.0379464
Leucosporidiaceae	1	0.000945846	NA	0.0378338	0.0378338
Lichtheimiaceae	1	0.00034778	NA	0.0139112	0.0139112
Lophiotremataceae	1	0.000319622	NA	0.0127849	0.0127849
Lycoperdaceae	1	0.000721709	NA	0.0288684	0.0288684
Melanconidaceae	1	0.000569761	NA	0.0227904	0.0227904
Meruliaceae	1	0.000416188	NA	0.0166475	0.0166475
Microascaceae	1	0.000434439	NA	0.0173776	0.0173776
Microstromatales_fam_Incertae_sedis	1	0.000593472	NA	0.0237389	0.0237389
Mycosphaerellaceae	1	0.000431711	NA	0.0172684	0.0172684
Onygenaceae	1	0.000151265	NA	0.00605061	0.00605061
Orbiliales_fam_Incertae_sedis	1	0.00108256	NA	0.0433025	0.0433025
Phacidiaceae	1	0.000990099	NA	0.039604	0.039604
Phaeomoniellaceae	1	0.000333828	NA	0.0133531	0.0133531
Phallaceae	1	0.00157159	NA	0.0628638	0.0628638
Physciaceae	1	0.000574053	NA	0.0229621	0.0229621
Piskurozymaceae	1	0.0014714	NA	0.0588559	0.0588559
Pleurotaceae	1	0.00128866	NA	0.0515464	0.0515464
Protrudomycetaceae	1	0.00175146	NA	0.0700584	0.0700584
Rhizopogonaceae	1	0.000236967	NA	0.00947867	0.00947867
Saccharomycetales_fam_Incertae_sedis	1	0.000677083	NA	0.0270833	0.0270833
Sarcoscyphaceae	1	0.00456044	NA	0.182418	0.182418
Schizoparmaceae	1	0.000929152	NA	0.0371661	0.0371661
Sclerotiniaceae	1	7.84929e-05	NA	0.00313972	0.00313972
Serendipitaceae	1	0.000808314	NA	0.0323326	0.0323326
Sordariales_fam_Incertae_sedis	1	0.00111276	NA	0.0445104	0.0445104
Sporidiobolaceae	1	0.000301378	NA	0.0120551	0.0120551
Stachybotryaceae	1	0.00028699	NA	0.0114796	0.0114796
Stephanosporaceae	1	0.00135099	NA	0.0540396	0.0540396
Suillaceae	1	0.00102828	NA	0.0411311	0.0411311
Taphrinaceae	1	0.000172216	NA	0.00688863	0.00688863
Teratosphaeriaceae	1	0.000166759	NA	0.00667037	0.00667037
Tetragoniomycetaceae	1	0.00137264	NA	0.0549055	0.0549055
Trichomeriaceae	1	0.000166759	NA	0.00667037	0.00667037
Trichosporonaceae	1	0.000538194	NA	0.0215278	0.0215278
Tubeufiaceae	1	0.000500278	NA	0.0200111	0.0200111
Unidentified_class_Cystobasidiomycetes	1	0.000685587	NA	0.0274235	0.0274235
Unidentified_order_Acarosporales	1	0.000302934	NA	0.0121173	0.0121173
Unidentified_order_Basidiobolales	1	0.000257732	NA	0.0103093	0.0103093
Unidentified_order_Capnodiales	1	0.000470838	NA	0.0188335	0.0188335
Unidentified_order_Chaetosphaeriales	1	0.000314092	NA	0.0125637	0.0125637
Unidentified_order_GS07	1	0.000115075	NA	0.00460299	0.00460299
Unidentified_order_GS08	1	1.69779e-05	NA	0.000679117	0.000679117
Unidentified_order_GS10	1	4.54752e-05	NA	0.00181901	0.00181901
Unidentified_order_GS11	1	0.000317552	NA	0.0127021	0.0127021
Unidentified_order_GS16	1	0.000222552	NA	0.00890208	0.00890208
Unidentified_order_Lecanorales	1	0.000364583	NA	0.0145833	0.0145833
Unidentified_order_Orbiliales	1	0.00044746	NA	0.0178984	0.0178984
Unidentified_order_Polyporales	1	0.000398597	NA	0.0159439	0.0159439
Unidentified_order_Sporidiobolales	1	0.00218272	NA	0.0873087	0.0873087
Unidentified_order_Tremellales	1	0.00086159	NA	0.0344636	0.0344636
Unidentified_phylum_Entorrhizomycota	1	0.000625284	NA	0.0250114	0.0250114
Ustilentylomataceae	1	0.000176609	NA	0.00706436	0.00706436
Valsariaceae	1	0.000287026	NA	0.0114811	0.0114811
Xenasmataceae	1	0.00128361	0.0110522	0.0178571	0.0334873
Families containing potential plant pathogens:
Family	ASV per family	Mean relative abundance	Standard deviation of the relative abundance	Minimum relative abundance	Maximum relative abundance
Unidentified_order_Helotiales	26	0.0323084	0.0398302	0.00151515	0.138889
Mortierellaceae	23	0.0444796	0.089421	0.0143229	0.365079
Unidentified_phylum_Chytridiomycota	18	0.0150148	0.0284615	0.00871212	0.122087
Glomeraceae	15	0.00977726	0.0177047	0.00757576	0.0739575
Spizellomycetaceae	14	0.137643	0.179031	0.0030303	1
Tricholomataceae	14	0.020489	0.0395503	0.00606061	0.151538
Entolomataceae	12	0.0123398	0.0261418	0.0086546	0.0954495
Helotiales_fam_Incertae_sedis	12	0.0205768	0.0527386	0.0111111	0.195446
Inocybaceae	12	0.011706	0.0288998	0.00713012	0.110517
Nectriaceae	12	0.0469416	0.0584689	0.0173053	0.225989
Helotiaceae	11	0.015424	0.0358587	0.0225989	0.139323
Pezizaceae	10	0.0182768	0.0449201	0.0266371	0.147935
Unidentified_order_Chaetothyriales	10	0.0223715	0.0593464	0.00772201	0.18099
Unidentified_order_Pleosporales	10	0.014513	0.0458731	0.0208494	0.185958
Unidentified_phylum_Ascomycota	10	0.00685567	0.0198929	0.00651042	0.0686032
Agaricaceae	9	0.0184738	0.104687	0.00472069	0.285714
Dinomycetaceae	9	0.00990722	0.0253988	0.00681818	0.0833333
Orbiliaceae	9	0.00637952	0.0302042	0.00847458	0.0974212
Xylariaceae	9	0.00600442	0.0197287	0.00454545	0.062753
Hygrophoraceae	8	0.0166575	0.0779615	0.0105932	0.208511
Unidentified_order_Hypocreales	8	0.00956634	0.0399453	0.00768492	0.119565
Bolbitiaceae	7	0.0155113	0.063774	0.02457	0.202046
Herpotrichiellaceae	7	0.00847827	0.0391347	0.0162879	0.114583
Pyronemataceae	7	0.00904276	0.0821692	0.00825206	0.232794
Thelephoraceae	7	0.0249002	0.18101	0.00865266	0.511628
Unidentified_order_Agaricales	6	0.010052	0.0287837	0.0315204	0.111336
Chaetomiaceae	5	0.037496	0.334635	0.00673854	1
Clavariaceae	5	0.00630509	0.0357625	0.0229226	0.113055
Geoglossaceae	5	0.00559305	0.0130866	0.0283401	0.0600282
Pluteaceae	5	0.00446294	0.0358523	0.00494438	0.0944444
Rhizophydiaceae	5	0.0259395	0.0802355	0.0282555	0.275815
Sebacinaceae	5	0.0022438	0.0202154	0.00530303	0.0537084
Sporormiaceae	5	0.00471035	0.0214925	0.0165224	0.0702006
Trichosporonaceae	5	0.006981	0.0157443	0.0352588	0.0795148
Unidentified_class_Chytridiomycetes	5	0.00383838	0.0215507	0.0155303	0.0667667
Unidentified_class_Dothideomycetes	5	0.00284853	0.0260283	0.00769231	0.0686406
Ceratobasidiaceae	4	0.00433182	0.021966	0.0140665	0.0645161
Clavicipitaceae	4	0.0161387	0.0929635	0.0546559	0.255814
Cucurbitariaceae	4	0.00261207	0.0241497	0.00847458	0.0615385
Hyaloscyphaceae	4	0.00194636	0.0099428	0.00617761	0.0301158
Hypocreales_fam_Incertae_sedis	4	0.00718713	0.0527898	0.0111111	0.146789
Russulaceae	4	0.0096233	0.0785569	0.012894	0.188948
Stephanosporaceae	4	0.0037191	0.0201914	0.0136054	0.0625
Unidentified_class_Eurotiomycetes	4	0.014133	0.182986	0.0153563	0.406977
Unidentified_class_Leotiomycetes	4	0.00798029	0.0897698	0.00825206	0.208333
Diaporthaceae	3	0.0129647	0.138605	0.0178133	0.349206
Hypocreaceae	3	0.00458217	0.0457054	0.0278121	0.113208
Mycosphaerellaceae	3	0.0019356	0.0179674	0.00694981	0.0427273
Phaeosphaeriaceae	3	0.00135501	0.00951999	0.0109848	0.0288889
Psathyrellaceae	3	0.00218376	0.0163149	0.0143229	0.0466149
Pseudeurotiaceae	3	0.00690731	0.0542255	0.0470756	0.152294
Rhizophydiales_fam_Incertae_sedis	3	0.00418073	0.0223147	0.0307397	0.0736364
Schizoporaceae	3	0.000829701	0.00702042	0.00530303	0.0188828
Serendipitaceae	3	0.00135164	0.00584236	0.0117188	0.0232558
Unidentified_order_Spizellomycetales	3	0.00244629	0.0130094	0.0244444	0.047619
Ascobolaceae	2	0.00120265	0.0302663	0.00265152	0.0454545
Aspergillaceae	2	0.00225836	0.0295154	0.0242967	0.0660377
Atheliaceae	2	0.00223806	0.0415656	0.0153698	0.0741525
Bulleribasidiaceae	2	0.00149278	0.000108127	0.0297791	0.029932
Chaetosphaeriaceae	2	0.000748522	0.00737936	0.00975244	0.0201884
Chytridiaceae	2	0.000968189	0.00335926	0.0169884	0.0217391
Cordycipitaceae	2	0.00167069	0.0126847	0.0244444	0.0423833
Cortinariaceae	2	0.00285926	0.0142971	0.0470756	0.0672948
Cunninghamellaceae	2	0.00159932	0.032803	0.00879121	0.0551817
Dermateaceae	2	0.00287938	0.0506556	0.0217687	0.0934066
Didymellaceae	2	0.0108531	0.0999686	0.0550285	0.252492
Fenestellaceae	2	0.00189908	0.00913993	0.0315186	0.0444444
Geastraceae	2	0.00168438	0.00423857	0.0306905	0.0366848
Halosphaeriaceae	2	0.000842589	0.0108018	0.00921376	0.0244898
Hydnangiaceae	2	0.00265043	0.0303914	0.0315186	0.0744986
Lasiosphaeriaceae	2	0.00208493	0.0166047	0.0299572	0.0534398
Lophiostomataceae	2	0.00184671	0.0227052	0.0208791	0.0529891
Meruliaceae	2	0.00311543	0.0192048	0.0487288	0.0758886
Pleosporaceae	2	0.0143563	0.260568	0.0227273	0.491525
Rhizophlyctidaceae	2	0.000874851	0.0105478	0.0100386	0.0249554
Steccherinaceae	2	0.000679361	0.00392644	0.0108108	0.0163636
Tuberaceae	2	0.0112688	0.191203	0.090175	0.360577
Tubeufiaceae	2	0.00099652	0.00240591	0.0182292	0.0216316
Unidentified_class_Agaricomycetes	2	0.00317308	0.0190375	0.05	0.0769231
Unidentified_class_Lecanoromycetes	2	0.000708104	0.00778875	0.0086546	0.0196696
Unidentified_class_Orbiliomycetes	2	0.000766168	0.00169573	0.0141243	0.0165224
Unidentified_order_GS11	2	0.00380452	0.0991207	0.0060015	0.146179
Unidentified_order_Mortierellales	2	0.0025014	0.0657567	0.00353107	0.0965251
Unidentified_order_Onygenales	2	0.00125604	0.0173127	0.0128788	0.0373626
Unidentified_order_Orbiliales	2	0.000689484	0.00358766	0.0112528	0.0163265
Unidentified_order_Polyporales	2	0.00174478	0.0134589	0.0253788	0.0444126
Unidentified_phylum_Basidiomycota	2	0.00146515	0.00362757	0.026738	0.0318681
Amphisphaeriaceae	1	0.000191816	NA	0.00767263	0.00767263
Aureobasidiaceae	1	0.000445332	NA	0.0178133	0.0178133
Beltraniaceae	1	9.21376e-05	NA	0.0036855	0.0036855
Bionectriaceae	1	0.000482625	NA	0.019305	0.019305
Boletaceae	1	0.000135135	NA	0.00540541	0.00540541
Boletinellaceae	1	0.000131283	NA	0.00525131	0.00525131
Chrysozymaceae	1	0.000417182	NA	0.0166873	0.0166873
Crepidotaceae	1	0.000350379	NA	0.0140152	0.0140152
Exidiaceae	1	0.000240154	NA	0.00960615	0.00960615
Filobasidiaceae	1	0.00625	NA	0.25	0.25
Geminibasidiaceae	1	0.000672948	NA	0.0269179	0.0269179
Glomerellaceae	1	0.00168792	NA	0.0675169	0.0675169
Helvellaceae	1	0.00388693	NA	0.155477	0.155477
Kickxellaceae	1	0.000582686	NA	0.0233074	0.0233074
Lecanoraceae	1	0.000247253	NA	0.00989011	0.00989011
Leucosporidiaceae	1	0.00163707	NA	0.0654828	0.0654828
Lipomycetaceae	1	0.000467033	NA	0.0186813	0.0186813
Lycoperdaceae	1	0.00030888	NA	0.0123552	0.0123552
Massariaceae	1	0.000216365	NA	0.0086546	0.0086546
Melanconidaceae	1	0.00170778	NA	0.0683112	0.0683112
Microbotryomycetes_fam_Incertae_sedis	1	0.000302198	NA	0.0120879	0.0120879
Minutisphaeraceae	1	0.000336215	NA	0.0134486	0.0134486
Myriangiales_fam_Incertae_sedis	1	0.000217803	NA	0.00871212	0.00871212
Myxotrichaceae	1	0.00382979	NA	0.153191	0.153191
Paxillaceae	1	0.00021398	NA	0.0085592	0.0085592
Phaffomycetaceae	1	0.00865385	NA	0.346154	0.346154
Phallaceae	1	0.0002457	NA	0.00982801	0.00982801
Piptocephalidaceae	1	0.000222222	NA	0.00888889	0.00888889
Powellomycetaceae	1	0.00284527	NA	0.113811	0.113811
Protrudomycetaceae	1	0.00118056	NA	0.0472222	0.0472222
Rutstroemiaceae	1	0.000278121	NA	0.0111248	0.0111248
Sarcosomataceae	1	0.00127852	NA	0.0511408	0.0511408
Sclerococcales_fam_Incertae_sedis	1	0.000353107	NA	0.0141243	0.0141243
Sclerodermataceae	1	0.000521978	NA	0.0208791	0.0208791
Sordariaceae	1	0.000625	NA	0.025	0.025
Sordariales_fam_Incertae_sedis	1	0.00214398	NA	0.0857592	0.0857592
Tremellaceae	1	0.000361111	NA	0.0144444	0.0144444
Trichomonascaceae	1	0.000757576	NA	0.030303	0.030303
Umbelopsidaceae	1	0.00229226	NA	0.0916905	0.0916905
Unidentified_class_Cystobasidiomycetes	1	0.00153846	NA	0.0615385	0.0615385
Unidentified_class_GS17	1	0.000550747	NA	0.0220299	0.0220299
Unidentified_class_Microbotryomycetes	1	0.00631909	0.130628	0.0340136	0.21875
Unidentified_class_Sordariomycetes	1	0.000570417	NA	0.0228167	0.0228167
Unidentified_class_Tremellomycetes	1	0.0043738	0.0372429	0.0611413	0.113811
Unidentified_order_Auriculariales	1	0.000407609	NA	0.0163043	0.0163043
Unidentified_order_Botryosphaeriales	1	0.00046332	NA	0.0185328	0.0185328
Unidentified_order_Branch06	1	0.000612245	NA	0.0244898	0.0244898
Unidentified_order_GS24	1	0.000648949	NA	0.025958	0.025958
Unidentified_order_GS25	1	0.000576923	NA	0.0230769	0.0230769
Unidentified_order_Leucosporidiales	1	0.00032197	NA	0.0128788	0.0128788
Unidentified_order_Microascales	1	0.000246212	NA	0.00984848	0.00984848
Unidentified_order_Pezizales	1	0.000660319	NA	0.0264128	0.0264128
Unidentified_order_Rhizophydiales	1	0.000984848	NA	0.0393939	0.0393939
Unidentified_order_Saccharomycetales	1	0.00117021	NA	0.0468085	0.0468085
Unidentified_order_Sordariales	1	0.000160985	NA	0.00643939	0.00643939
Unidentified_order_Trechisporales	1	0.000132576	NA	0.00530303	0.00530303
Unidentified_order_Tremellales	1	0.000370828	NA	0.0148331	0.0148331
Xenasmataceae	1	0.000383907	NA	0.0153563	0.0153563
Families containing soil saprotrophs:
Family	ASV per family	Mean relative abundance	Standard deviation of the relative abundance	Minimum relative abundance	Maximum relative abundance
Mortierellaceae	171	0.14494	0.0227825	0.000321337	0.168663
Unidentified_phylum_Chytridiomycota	80	0.0176541	0.00676447	0.00162791	0.0451613
Unidentified_phylum_Ascomycota	75	0.0288234	0.0302408	0.000749786	0.269841
Unidentified_order_Helotiales	66	0.0148998	0.00835417	0.00108834	0.0409182
Entolomataceae	63	0.0303669	0.028242	0.000788229	0.19295
Thelephoraceae	63	0.0231167	0.0093368	0.00117758	0.0400377
Nectriaceae	54	0.0363043	0.0177244	0.00268508	0.1026
Glomeraceae	48	0.0127541	0.0151586	0.00182091	0.103279
Helotiales_fam_Incertae_sedis	46	0.0188767	0.0192424	0.00267781	0.124731
Agaricaceae	44	0.0146054	0.0114499	0.000697674	0.0596026
Unidentified_order_Chaetothyriales	44	0.011367	0.006089	0.00145112	0.0265571
Helotiaceae	43	0.0106988	0.00579327	0.00112269	0.0252492
Inocybaceae	40	0.0119859	0.0151946	0.000859001	0.0738689
Bolbitiaceae	39	0.0116337	0.00779522	0.00154321	0.0389546
Hygrophoraceae	39	0.0221643	0.0301027	0.00333056	0.15477
Tricholomataceae	39	0.00918849	0.00503758	0.00144718	0.0247883
Unidentified_order_Agaricales	39	0.0132786	0.0104214	0.00144718	0.0641361
Unidentified_order_Pleosporales	32	0.00741155	0.00651638	0.00206551	0.0309981
Chaetomiaceae	31	0.0537852	0.0603035	0.000922722	0.444444
Pyronemataceae	31	0.00641798	0.00698612	0.00134986	0.0273198
Spizellomycetaceae	30	0.0295509	0.0403545	0.000535561	0.227273
Unidentified_class_Eurotiomycetes	30	0.0163165	0.0362366	0.00181389	0.194805
Pezizaceae	28	0.0350706	0.102169	0.00244608	0.555556
Unidentified_order_Hypocreales	28	0.00574313	0.00576072	0.00153433	0.0207108
Clavariaceae	27	0.0075079	0.00814933	0.00110443	0.0289753
Clavicipitaceae	27	0.0179058	0.0231734	0.00258758	0.0977131
Herpotrichiellaceae	26	0.00753026	0.0138615	0.00075792	0.0681959
Unidentified_class_Dothideomycetes	25	0.00668985	0.0158156	0.000697674	0.0745033
Sporormiaceae	24	0.0394575	0.136848	0.00330784	0.730159
Unidentified_class_Sordariomycetes	24	0.00453044	0.00735796	0.00104651	0.0312177
Orbiliaceae	22	0.00394626	0.0044627	0.000885217	0.0177796
Rhizophydiaceae	22	0.00956461	0.015371	0.00122714	0.0584718
Ascobolaceae	21	0.00396778	0.0135989	0.000642674	0.0634409
Dinomycetaceae	21	0.00468685	0.00526491	0.00160668	0.0181931
Psathyrellaceae	21	0.00339845	0.00282321	0.0018392	0.0106113
Geoglossaceae	20	0.00714242	0.0101613	0.00245429	0.0516129
Pseudeurotiaceae	19	0.0112847	0.0174754	0.00132783	0.0689013
Unidentified_order_Mortierellales	19	0.00472845	0.00567653	0.0022927	0.0231755
Lasiosphaeriaceae	18	0.00668415	0.00888422	0.00262743	0.0397351
Xylariaceae	18	0.00319967	0.00619475	0.001397	0.0249118
Cortinariaceae	17	0.00495176	0.0067498	0.00191791	0.0266196
Cunninghamellaceae	17	0.00256266	0.00529758	0.000697674	0.0170822
Pluteaceae	17	0.0032268	0.00550604	0.001016	0.0225168
Unidentified_class_Orbiliomycetes	16	0.00290632	0.007535	0.001016	0.0246914
Rhizophlyctidaceae	15	0.00622066	0.0362933	0.000881834	0.146873
Unidentified_class_Tremellomycetes	15	0.00510814	0.00827063	0.00254001	0.0281036
Chaetosphaeriaceae	14	0.00427331	0.0162709	0.00159236	0.0579004
Cordycipitaceae	14	0.0100786	0.0524643	0.000573175	0.177152
Didymellaceae	14	0.0106941	0.0325248	0.00308642	0.113772
Rhizophydiales_fam_Incertae_sedis	14	0.00424796	0.00680712	0.00217667	0.0251804
Sebacinaceae	14	0.00449571	0.0188683	0.000826959	0.0732848
Trichosporonaceae	14	0.00302353	0.00528015	0.00227376	0.0182889
Unidentified_class_Chytridiomycetes	14	0.0027328	0.00436313	0.00269972	0.0147554
Powellomycetaceae	13	0.00212052	0.00495562	0.0018392	0.0185926
Russulaceae	13	0.00402513	0.0171737	0.00147536	0.0489381
Diaporthaceae	12	0.00351013	0.006563	0.00304801	0.0273122
Hyaloscyphaceae	12	0.001968	0.00487113	0.00118029	0.0147738
Unidentified_class_Leotiomycetes	12	0.00415	0.00964392	0.00134986	0.0296975
Aspergillaceae	11	0.0202326	0.0786072	0.00244608	0.318182
Unidentified_order_Auriculariales	11	0.00229312	0.00547251	0.001143	0.0208997
Meruliaceae	10	0.00227734	0.00740498	0.00236469	0.0232996
Mycosphaerellaceae	10	0.00106208	0.00316541	0.00151584	0.0103616
Piskurozymaceae	10	0.00652085	0.0106011	0.0055407	0.0471761
Sarcosomataceae	10	0.0014421	0.00279877	0.001718	0.0104514
Sordariales_fam_Incertae_sedis	10	0.0021451	0.00545282	0.00121267	0.0185956
Unidentified_order_Spizellomycetales	10	0.000725475	0.00127162	0.00131372	0.00471829
Ceratobasidiaceae	9	0.00224612	0.0087487	0.00444501	0.0322381
Cucurbitariaceae	9	0.00154616	0.00491589	0.00217667	0.0180776
Kickxellaceae	9	0.00509453	0.0355529	0.00191791	0.110931
Strophariaceae	9	0.00163127	0.00530032	0.000737681	0.0183998
Unidentified_order_Branch06	9	0.00234808	0.012731	0.00174419	0.0431393
Crepidotaceae	8	0.00166821	0.00624962	0.00147536	0.0201562
Hypocreaceae	8	0.00175564	0.00376474	0.00461681	0.0168404
Melanogastraceae	8	0.00114024	0.00329622	0.00162791	0.0123489
Serendipitaceae	8	0.001173	0.00257737	0.00207612	0.00939821
Unidentified_order_Polyporales	8	0.00635794	0.0351985	0.00107112	0.126656
Unidentified_phylum_Basidiomycota	8	0.000805936	0.00181237	0.00200133	0.0069342
Boletaceae	7	0.00115582	0.00771736	0.000295072	0.0183746
Geminibasidiaceae	7	0.00460118	0.0199841	0.00486869	0.0559629
Gloniaceae	7	0.00375983	0.0134591	0.00368885	0.0426284
Hydnodontaceae	7	0.00504136	0.0418648	0.00106109	0.109249
Lycoperdaceae	7	0.00156996	0.00314714	0.00308362	0.013336
Phaeosphaeriaceae	7	0.000669731	0.0011512	0.00235571	0.00535561
Sporidiobolaceae	7	0.000820026	0.0025522	0.00208615	0.00784314
Tubeufiaceae	7	0.000996743	0.00251861	0.00236063	0.00924663
Aureobasidiaceae	6	0.00290798	0.0125136	0.00117823	0.0365449
Elaphomycetaceae	6	0.00222265	0.00513449	0.00972149	0.0244379
Fenestellaceae	6	0.0021724	0.00449995	0.00826959	0.0214916
Geastraceae	6	0.000509871	0.00219239	0.00118029	0.00635444
Helvellaceae	6	0.00259778	0.0148304	0.00293485	0.0364238
Microstromatales_fam_Incertae_sedis	6	0.00107111	0.00230031	0.00282686	0.0105394
Mucoraceae	6	0.000462604	0.00105085	0.00141343	0.00440917
Piptocephalidaceae	6	0.000553849	0.00158124	0.00165392	0.00638357
Pleosporaceae	6	0.00481219	0.0425623	0.00298567	0.122277
Schizoporaceae	6	0.000418889	0.00175575	0.00147257	0.00591716
Stephanosporaceae	6	0.00100339	0.005469	0.00207612	0.0167549
Tremellaceae	6	0.000486728	0.00136576	0.00182091	0.00552215
Unidentified_order_GS11	6	0.000619248	0.00109269	0.00295858	0.00598585
Unidentified_order_Trechisporales	6	0.00153833	0.00790818	0.00127	0.0210164
Atheliaceae	5	0.00232024	0.010824	0.00266845	0.0329722
Bionectriaceae	5	0.0099532	0.0291942	0.00484429	0.109628
Cladosporiaceae	5	0.00270014	0.0310828	0.001524	0.0811518
Cystofilobasidiaceae	5	0.00134289	0.00532274	0.00116279	0.0167256
Exidiaceae	5	0.000903022	0.00440789	0.00191791	0.0140533
Kondoaceae	5	0.000841742	0.00455845	0.00266845	0.0122497
Lipomycetaceae	5	0.00148092	0.00581002	0.00145112	0.0185792
Melanconidaceae	5	0.000942406	0.00200447	0.00558801	0.0109321
Phallaceae	5	0.00104228	0.00539846	0.00383721	0.016739
Protrudomycetaceae	5	0.0017145	0.00647228	0.00446663	0.0206784
Rutstroemiaceae	5	0.000384403	0.00243217	0.00103275	0.00730271
Steccherinaceae	5	0.000421042	0.00161111	0.00191791	0.00584201
Trichocomaceae	5	0.000920528	0.000988905	0.00625844	0.00878869
Umbelopsidaceae	5	0.00545476	0.060556	0.00560861	0.159555
Unidentified_class_Lecanoromycetes	5	0.00122062	0.00764147	0.00298567	0.0202999
Unidentified_order_Endogonales	5	0.000652776	0.00301164	0.00220459	0.00897975
Unidentified_order_Leucosporidiales	5	0.00205301	0.0182242	0.00210164	0.045219
Unidentified_order_Onygenales	5	0.000882475	0.00268351	0.00490285	0.0115477
Unidentified_order_Saccharomycetales	5	0.000649386	0.00282063	0.00268817	0.00867245
Unidentified_phylum_Blastocladiomycota	5	0.000771433	0.00537533	0.0014527	0.0139331
Unidentified_phylum_Rozellomycota	5	0.000657006	0.00355211	0.000782626	0.010497
Amphisphaeriaceae	4	0.00101923	0.00495522	0.00147929	0.0136392
Bulleribasidiaceae	4	0.000362545	0.00158473	0.00246358	0.00594553
Cantharellales_fam_Incertae_sedis	4	0.000366155	0.00251254	0.00156525	0.0068928
Claroideoglomeraceae	4	0.00130514	0.00500239	0.00609601	0.0170308
Dermateaceae	4	0.000441322	0.00273164	0.0021097	0.00837209
Glomerellaceae	4	0.000531654	0.00394739	0.00236058	0.0110443
Halosphaeriaceae	4	0.000900034	0.00706207	0.00337209	0.0182839
Hymenogastraceae	4	0.00116148	0.00617027	0.00149957	0.0182796
Hypocreales_fam_Incertae_sedis	4	0.000512362	0.00177735	0.00325581	0.00690335
Leotiaceae	4	0.00048873	0.00215415	0.00326045	0.00784314
Lophiostomataceae	4	0.000392955	0.0016873	0.00253749	0.00627907
Myxotrichaceae	4	0.000724923	0.0031138	0.003298	0.010355
Ophiocordycipitaceae	4	0.000362876	0.00204174	0.00163428	0.00560861
Polyporaceae	4	0.000422608	0.0021983	0.00240577	0.00702915
Sclerotiniaceae	4	0.000621288	0.00611125	0.00172612	0.0152391
Suillaceae	4	0.00125357	0.0106488	0.0021097	0.0226095
Unidentified_class_Agaricomycetes	4	0.000741457	0.00474132	0.0014121	0.0127111
Unidentified_class_Microbotryomycetes	4	0.00136055	0.0173821	0.00214225	0.0419162
Unidentified_order_Capnodiales	4	0.00117951	0.00438123	0.00569767	0.0161226
Unidentified_order_GS16	4	0.000220494	0.000891758	0.0017138	0.00354087
Unidentified_order_Pezizales	4	0.00131355	0.0038735	0.00926094	0.0183998
Unidentified_order_Sebacinales	4	0.000619763	0.00134189	0.00439594	0.00760497
Unidentified_order_Sporidiobolales	4	0.000764198	0.00457004	0.003436	0.013535
Xenasmataceae	4	0.000693984	0.00135761	0.00417229	0.00743697
Alphamycetaceae	3	0.000352291	0.00178173	0.00353024	0.00674807
Archaeorhizomycetaceae	3	0.000469701	0.006344	0.0021097	0.0135652
Beltraniaceae	3	0.000332143	0.00341441	0.00235806	0.0083695
Borealophlyctidaceae	3	0.00036094	0.00204015	0.00265565	0.00671141
Chaetomellaceae	3	0.00139536	0.0100922	0.00421941	0.0285537
Chytridiaceae	3	0.00024283	0.0012906	0.00220459	0.00468442
Filobasidiaceae	3	0.000305061	0.00297358	0.0022237	0.00749786
Onygenaceae	3	0.000202027	0.00112899	0.00188457	0.00398348
Plectosphaerellaceae	3	0.000393846	0.00265544	0.00218949	0.00692521
Pleomassariaceae	3	0.000357252	0.0013215	0.00363011	0.00621495
Sporocadaceae	3	0.000835622	0.00392126	0.00722927	0.0150717
Tuberaceae	3	0.00453509	0.0873424	0.00786344	0.16129
Unidentified_class_Cystobasidiomycetes	3	0.000501071	0.00305227	0.00449871	0.0101689
Unidentified_order_GS34	3	0.000646956	0.00846942	0.00329489	0.018392
Unidentified_order_Rhizophydiales	3	0.000513952	0.00528914	0.000942063	0.0111397
Unidentified_order_Sordariales	3	0.000292907	0.00238848	0.00182091	0.00651163
Unidentified_order_Xylariales	3	0.000266104	0.00324194	0.00107112	0.00721732
Unidentified_phylum_Glomeromycota	3	0.000490289	0.00271364	0.00342131	0.00838202
Amanitaceae	2	0.000363372	0.00139777	0.00627907	0.00825581
Botryosphaeriaceae	2	0.000344805	0.000396581	0.00661567	0.00717652
Brachybasidiaceae	2	0.000154835	0.000306314	0.0028801	0.00331329
Chrysozymaceae	2	0.000108463	0.00178156	0.000909504	0.00342901
Diversisporaceae	2	0.000140539	0.000742146	0.002286	0.00333556
Dothideomycetes_fam_Incertae_sedis	2	0.000449871	0.0103006	0.0017138	0.0162811
Ganodermataceae	2	0.00043942	0.00128133	0.00788237	0.00969444
Hydnangiaceae	2	0.000721298	0.000406787	0.0141383	0.0147136
Leucosporidiaceae	2	0.000319939	0.00433305	0.00333485	0.00946271
Lichtheimiaceae	2	0.000163136	0.000102017	0.00319058	0.00333485
Lophiotremataceae	2	0.000215055	0.000155699	0.00419101	0.0044112
Meripilaceae	2	0.000235754	0.00374706	0.00206551	0.00736465
Microascaceae	2	7.87978e-05	7.34712e-05	0.001524	0.00162791
Minutisphaeraceae	2	0.000406877	0.00395704	0.000736287	0.0098057
Morchellaceae	2	0.000154601	0.000780667	0.00254001	0.00364404
Mytilinidiaceae	2	0.00024392	0.000548183	0.00449078	0.00526603
Orbiliales_fam_Incertae_sedis	2	0.000342759	0.000454439	0.00653385	0.00717652
Pleurotaceae	2	0.00011651	0.00140851	0.00133422	0.00332616
Schizoparmaceae	2	0.000198731	0.0026999	0.00206551	0.00588374
Sclerodermataceae	2	0.00114255	0.00163299	0.0216963	0.0240056
Sonoraphlyctidaceae	2	9.66011e-05	0.000397422	0.001651	0.00221304
Terramycetaceae	2	0.000245709	0.00486323	0.00147536	0.00835301
Trichomeriaceae	2	0.000726388	0.0164343	0.00290698	0.0261485
Unidentified_class_GS14	2	0.000479162	0.00243215	0.00786344	0.011303
Unidentified_class_GS17	2	9.83506e-05	5.06401e-06	0.00196343	0.00197059
Unidentified_order_Botryosphaeriales	2	0.000149555	0.0024155	0.00128308	0.00469911
Unidentified_order_Cystofilobasidiales	2	0.000128643	2.08173e-05	0.00255814	0.00258758
Unidentified_order_GS27	2	0.000903335	0.000739418	0.0175439	0.0185896
Unidentified_order_Lecanorales	2	0.000376634	0.00465757	0.00423928	0.0108261
Unidentified_order_Microascales	2	0.000703994	0.0159735	0.00278492	0.0253749
Unidentified_order_Tremellales	2	0.00055802	0.00756551	0.00581079	0.01651
Unidentified_phylum_Mortierellomycota	2	0.000417927	0.00499575	0.00482601	0.0118911
Wiesneriomycetaceae	2	0.000459707	0.000342857	0.00895171	0.00943658
Acaulosporaceae	1	3.49251e-05	NA	0.001397	0.001397
Ascosphaeraceae	1	0.000140159	NA	0.00560637	0.00560637
Auriscalpiaceae	1	0.000356409	0.00172025	0.00591178	0.00834458
Boletales_fam_Incertae_sedis	1	0.000146628	NA	0.0058651	0.0058651
Boletinellaceae	1	2.1475e-05	NA	0.000859001	0.000859001
Cephalothecaceae	1	6.47668e-05	NA	0.00259067	0.00259067
Cystobasidiaceae	1	0.000692042	NA	0.0276817	0.0276817
Dothideaceae	1	7.96178e-05	NA	0.00318471	0.00318471
Exobasidiaceae	1	4.1632e-05	NA	0.00166528	0.00166528
Extremaceae	1	2.75573e-05	NA	0.00110229	0.00110229
Gymnoascaceae	1	8.42021e-05	NA	0.00336808	0.00336808
Hydnaceae	1	6.98501e-05	NA	0.00279401	0.00279401
Hygrophoropsidaceae	1	0.000117823	NA	0.00471294	0.00471294
Lecanoraceae	1	4.08571e-05	NA	0.00163428	0.00163428
Lichinaceae	1	3.2077e-05	NA	0.00128308	0.00128308
Malasseziaceae	1	3.03168e-05	NA	0.00121267	0.00121267
Manglicolaceae	1	2.32558e-05	NA	0.000930233	0.000930233
Marasmiaceae	1	9.58985e-05	NA	0.00383594	0.00383594
Massariaceae	1	3.19767e-05	NA	0.00127907	0.00127907
Melanommataceae	1	0.000259516	NA	0.0103806	0.0103806
Mucoromycotina_fam_Incertae_sedis	1	0.000400683	NA	0.0160273	0.0160273
Myriangiales_fam_Incertae_sedis	1	6.15895e-05	NA	0.00246358	0.00246358
Olpidiaceae	1	2.65272e-05	NA	0.00106109	0.00106109
Omphalotaceae	1	0.000400377	NA	0.0160151	0.0160151
Onygenales_fam_Incertae_sedis	1	0.000132783	NA	0.0053113	0.0053113
Parabambusicolaceae	1	0.000250489	NA	0.0100196	0.0100196
Phaffomycetaceae	1	0.000549853	NA	0.0219941	0.0219941
Physalacriaceae	1	3.98089e-05	NA	0.00159236	0.00159236
Pleosporales_fam_Incertae_sedis	1	5.62339e-05	NA	0.00224936	0.00224936
Podoscyphaceae	1	8.45939e-05	NA	0.00338376	0.00338376
Porotheleaceae	1	8.33889e-05	NA	0.00333556	0.00333556
Reticulascaceae	1	3.35635e-05	NA	0.00134254	0.00134254
Rhizopogonaceae	1	3.19767e-05	NA	0.00127907	0.00127907
Saccharomycetales_fam_Incertae_sedis	1	0.000312058	NA	0.0124823	0.0124823
Sclerococcales_fam_Incertae_sedis	1	9.06947e-05	NA	0.00362779	0.00362779
Stachybotryaceae	1	0.000166024	NA	0.00664096	0.00664096
Teloschistaceae	1	0.000322953	NA	0.0129181	0.0129181
Teratosphaeriaceae	1	0.000122093	NA	0.00488372	0.00488372
Testudinaceae	1	6.4154e-05	NA	0.00256616	0.00256616
Thelebolaceae	1	0.000111896	NA	0.00447585	0.00447585
Trichomonascaceae	1	0.000214225	NA	0.00856898	0.00856898
Unidentified_class_Agaricostilbomycetes	1	0.000235516	NA	0.00942063	0.00942063
Unidentified_class_Pezizomycetes	1	4.41059e-05	NA	0.00176423	0.00176423
Unidentified_order_Basidiobolales	1	0.000129094	NA	0.00516377	0.00516377
Unidentified_order_Chaetosphaeriales	1	0.000117475	NA	0.00469901	0.00469901
Unidentified_order_Chytridiales	1	0.000263015	NA	0.0105206	0.0105206
Unidentified_order_Erythrobasidiales	1	8.72093e-05	NA	0.00348837	0.00348837
Unidentified_order_GS07	1	5.89117e-05	NA	0.00235647	0.00235647
Unidentified_order_GS10	1	0.000181878	NA	0.00727513	0.00727513
Unidentified_order_GS21	1	0.000458008	NA	0.0183203	0.0183203
Unidentified_order_GS23	1	0.000101757	NA	0.00407027	0.00407027
Unidentified_order_GS24	1	0.000163023	NA	0.00652091	0.00652091
Unidentified_order_GS36	1	2.58188e-05	NA	0.00103275	0.00103275
Unidentified_order_Orbiliales	1	0.000160223	NA	0.00640893	0.00640893
Unidentified_order_Venturiales	1	0.000155709	NA	0.00622837	0.00622837
Unidentified_phylum_Entorrhizomycota	1	0.000202862	NA	0.00811449	0.00811449
Urocystidaceae	1	0.00038639	NA	0.0154556	0.0154556
Ustilaginaceae	1	5.21251e-05	NA	0.002085	0.002085
Venturiaceae	1	4.94186e-05	NA	0.00197674	0.00197674
