## Supplementary Material about microbial phylum 16S and ITS for "Functional shifts of soil microbial communities associated with *Alliaria petiolata* invasion"

### Sheet: ITSphylum_df
ITS phylums
Phylum	ASV per phylum	Mean relative abundance	Standard deviation of the relative abundance	Minimum relative abundance	Maximum relative abundance
Ascomycota	2804	0.443711	0.00529648	0.00025974	0.0598941
Basidiomycota	1901	0.342376	0.00900775	0.000205233	0.203801
Chytridiomycota	608	0.0812536	0.00416526	0.000324675	0.0312046
Mortierellomycota	375	0.0938447	0.00611113	0.000194805	0.036859
Glomeromycota	179	0.0222841	0.00395475	0.000588998	0.0219385
Mucoromycota	85	0.00834672	0.00377291	0.000328893	0.0157703
Rozellomycota	36	0.00211157	0.00158763	0.000155897	0.00636364
Kickxellomycota	23	0.00322409	0.00431148	0.000813614	0.0174024
Zoopagomycota	16	0.000754963	0.000808067	0.000773054	0.00394782
Blastocladiomycota	9	0.000794659	0.00282893	0.00054241	0.00824597
Aphelidiomycota	8	0.000293693	0.000688352	0.000552181	0.00249626
Entomophthoromycota	7	0.000303797	0.000934206	0.000685468	0.00359159
Olpidiomycota	7	0.000228849	0.000842299	0.000357398	0.00269934
Calcarisporiellomycota	4	0.000305897	0.00177408	0.000671254	0.00491884
Cercozoa	1	6.16675e-06	NA	0.00024667	0.00024667
Entorrhizomycota	1	0.000141098	NA	0.00564392	0.00564392
Monoblepharomycota	1	1.92308e-05	NA	0.000769231	0.000769231
16S phylums
Phylum	ASV per phylum	Mean relative abundance	Standard deviation of the relative abundance	Minimum relative abundance	Maximum relative abundance
Proteobacteria	1388	0.296855	0.00551032	0.00018146	0.043956
Actinobacteria	955	0.2283	0.0059787	0.00017473	0.0772879
Acidobacteria	779	0.185371	0.00714368	0.00029293	0.056145
Chloroflexi	327	0.0605646	0.00519795	0.00017931	0.0443817
Planctomycetes	318	0.0359923	0.00367673	0.000144	0.0232713
Bacteroidetes	277	0.036004	0.0035807	0.00024	0.0271998
Verrucomicrobia	271	0.0678851	0.00792462	0.00010203	0.0945437
Gemmatimonadetes	187	0.0217361	0.00376691	0.00018151	0.0274881
Latescibacteria	109	0.0144014	0.00431804	0.00045378	0.0260971
Rokubacteria	50	0.0192543	0.00585393	0.00104836	0.0327962
Thaumarchaeota	45	0.0110047	0.00572637	0.00087363	0.0352394
Patescibacteria	44	0.00255479	0.00190419	0.00016592	0.00753946
Nitrospirae	43	0.0086326	0.0048698	0.00062297	0.0224344
Firmicutes	23	0.00415494	0.00730203	0.00062067	0.037265
Dependentiae	20	0.00114362	0.0013431	0.00040812	0.00493097
Armatimonadetes	19	0.00099376	0.00146048	0.00054454	0.00517842
Elusimicrobia	13	0.00123028	0.00367661	0.0004234	0.0109633
Entotheonellaeota	11	0.00207542	0.00383232	0.00141105	0.0123856
Cyanobacteria	10	0.00027173	0.00041438	0.00031852	0.00172366
Omnitrophicaeota	6	0.00043389	0.0014852	0.00060435	0.00441607
Chlamydiae	5	0.00020328	0.00098853	0.00057601	0.00322275
Zixibacteria	5	0.00029488	0.0022228	0.00043681	0.00606641
BRC1	4	0.00020536	0.00110808	0.0007486	0.00327846
Fibrobacteres	3	0.00011334	0.00078628	0.0006777	0.00223971
WS2	3	9.05e-05	0.00058459	0.00067201	0.00183091
Euryarchaeota	2	9.75e-05	0.00083004	0.00136279	0.00253664
FCPU426	2	3.16e-05	8.18e-05	0.00057381	0.00068946
Tenericutes	2	3.37e-05	0.00063388	0.0002259	0.00112233
Calditrichaeota	1	5.38e-05	NA	0.00215169	0.00215169
Hydrogenedentes	1	1.68e-05	NA	0.00067201	0.00067201
